## Supplementary material for "Integrating bulk and single cell RNA-seq refines transcriptomic profiles of individual *C. elegans* neurons": Table S1

sample_name	sort_name	List of neurons retrieved	Line amplified (strain name)	Genotype	Culture temperature (°C)	Percentage of worms of stage L3 or lower, L4, early adult (e.g. "10, 85, 5" for 85% L4, 5% young adults and 10% L2/3).	cell yield total
ADFr99	ADFr99	ADF	NC3604	myIs13[klp-6p::GFP; pBX(pha-1(+))] III; oyIs51 (srh-142::RFP] V	23	L3/L4	24914
ADLr171	ADLr171	ADL	OH16093	srv-3p:: gfp; pha-1 (+); rab-3p::2xNLS::TagRFP	23	89% L4; 3% L3; 8% adult	14747
ADLr172	ADLr172	ADL	OH16093	srv-3p:: gfp; pha-1 (+); rab-3p::2xNLS::TagRFP	23	89% L4; 11% L3	22245
ADLr173	ADLr173s1	ADL	OH16093	srv-3p:: gfp; pha-1 (+); rab-3p::2xNLS::TagRFP	23	57% L4; 38% L3; 6% adult	1023
ADLr173	ADLr173s2	ADL	OH16093	srv-3p:: gfp; pha-1 (+); rab-3p::2xNLS::TagRFP	23	61% L4; 14% L3; 25% adult	8758
ADLr173	ADLr173s3	ADL	OH16093	srv-3p:: gfp; pha-1 (+); rab-3p::2xNLS::TagRFP	23	58% L4; 6% L3; 35% adult	1967
ADLr174	ADLr174	ADL	OH16093	srv-3p:: gfp; pha-1 (+); rab-3p::2xNLS::TagRFP	23	56% L4; 44% L3	14572
AFDr35	AFDr35	AFD	PY1157	oyIs17 [gcy-8p::GFP, lin-15(+)]	23	L4	28565
AFDr36	AFDr36	AFD	PY1157	oyIs17 [gcy-8p::GFP, lin-15(+)]	23	n/a	12321
AFDr37	AFDr37	AFD	PY1157	oyIs17 [gcy-8p::GFP, lin-15(+)]	23	30% L2, 30% L3, 14% L4	6594
AFDr38	AFDr38	AFD	PY1157	oyIs17 [gcy-8p::GFP, lin-15(+)]	23	88.6% L4 (31% mid L4; 41% late L4)	39311
AFDr39	AFDr39	AFD	PY1157	oyIs17 [gcy-8p::GFP, lin-15(+)]	23	n/a	42863
AIMr190	AIMr190	AIM	OH12503	eat-4(prom11)::GFP; ttx-3::mCherry	23	60% L4; 29% L3; 12% adult	11155
AIMr191	AIMr191	AIM	OH12503	eat-4(prom11)::GFP; ttx-3::mCherry	room temp (~24)/23	75% L4; 22% L3; 3% adult	10006
AIMr192	AIMr192	AIM	OH12503	eat-4(prom11)::GFP; ttx-3::mCherry	23	81% L4; 16% L3; 3% adult	24004
AIMr193	AIMr193	AIM	OH12503	eat-4(prom11)::GFP; ttx-3::mCherry	23	86.21% L4; 10.34% L3; 3.45% adult	17948
AINr184	AINr184	AIN	OH16151	flp-19::GFP + Ex lgc-35;tagRFP; pha-1	23	71% L4; 17% L3; 12% adult	13476
AINr185	AINr185	AIN	OH16151	flp-19::GFP + Ex lgc-35;tagRFP; pha-1	23	55% L4; 44% L3; 1% adult	75009
AINr186	AINr186	AIN	OH16151	flp-19::GFP + Ex lgc-35;tagRFP; pha-1	23	55% L4; 44% L3; 1% adult	75009
AINr187	AINr187	AIN	OH16151	flp-19::GFP + Ex lgc-35;tagRFP; pha-1	23	70% L4; 13% L3; 17% adult	9270
AINr188	AINr188	AIN	OH16151	flp-19::GFP + Ex lgc-35;tagRFP; pha-1	23	63% L4; 28% L3; 8% adult	85199
AINr189	AINr189	AIN	OH16151	flp-19::GFP + Ex lgc-35;tagRFP; pha-1	23	63% L4; 28% L3; 8% adult	85199
AIYr65	AIYr65	AIY	OH99	mgIs18[ttx-3p::GFP] IV	23 C	L4	8155
AIYr66	AIYr66	AIY	OH99	mgIs18[ttx-3p::GFP] IV	23 C	L4	8645
AIYr67	AIYr67	AIY	OH99	mgIs18[ttx-3p::GFP] IV	23 C	n/a	14670
ASELr148	ASELr148	ASE-L	OH3191	otIs3 V [gcy-7::GFP + lin-15(+)]	23C	mid-L4	4870
ASELr149	ASELr149	ASE-L	OH3191	otIs3 V [gcy-7::GFP + lin-15(+)]	23C	early/mid-L4	10844
ASELr150	ASELr150	ASE-L	OH3191	otIs3 V [gcy-7::GFP + lin-15(+)]	23C	early L4	10011
ASELr151	ASELr151	ASE-L	OH3191	otIs3 V [gcy-7::GFP + lin-15(+)]	23C	early L4	8121
ASERr144	ASERr144	ASE-R	VH803	ntls1[gcy-5p::GFP]	23	early L4	14966
ASERr145	ASERr145	ASE-R	VH803	ntls1[gcy-5p::GFP]	23C	early L4	16708
ASERr146	ASERr146	ASE-R	VH803	ntls1[gcy-5p::GFP]	23	early L4	9335
ASERr147	ASERr147	ASE-R	VH803	ntls1[gcy-5p::GFP]	23	mid L4	8749
ASGr13	ASGr13	ASG	OH14973	pha-1(e2123); otEx6966[srw-119prom::GFP, pha-1(+)]	23	74% L4, 26% early adult	14000
ASGr14	ASGr14	ASG	OH14973	pha-1(e2123); otEx6966[srw-119prom::GFP, pha-1(+)]	23	14% L3, 86% L4	40000
ASGr15	ASGr15	ASG	OH14973	pha-1(e2123); otEx6966[srw-119prom::GFP, pha-1(+)]	23	early L4	31375
ASGr16	ASGr16	ASG	OH14973	pha-1(e2123); otEx6966[srw-119prom::GFP, pha-1(+)]	23	late L4/early adult	21019
ASIr152	ASIr152	ASI	FK181	ksls2 [daf-7p::gfp, rol-6[su10060]	23C	early L4	11737
ASIr153	ASIr153	ASI	FK181	ksls2 [daf-7p::gfp, rol-6[su10060]	23C	early L4	9845
ASIr154	ASIr154	ASI	FK181	ksls2 [daf-7p::gfp, rol-6[su10060]	23C	young L4/ L3	17029
ASIr155	ASIr155s1	ASI	FK181	ksls2 [daf-7p::gfp, rol-6[su10060]	23C	early L4	4958
ASIr155	ASIr155s2	ASI	FK181	ksls2 [daf-7p::gfp, rol-6[su10060]	23C	early/ mid L4	9549
ASKr46	ASKr46	ASK	OH15857	otIs733 [srg-8p:gfp; inx-6p18::tagRFP]	23	100% L4	22593
ASKr47	ASKr47	ASK	OH15857	otIs733 [srg-8p:gfp; inx-6p18::tagRFP]	23	94% L4; 6% L3	20422
ASKr48	ASKr48	ASK	OH15857	otIs733 [srg-8p:gfp; inx-6p18::tagRFP]	23	77% L4; 23% L3	21074
ASKr49	ASKr49	ASK	OH15857	otIs733 [srg-8p:gfp; inx-6p18::tagRFP]	23	96% L4; 4% L3	60097
AVAr21	AVAr21	AVA	NC1749	[rig-3::GFP]; [glr-1:dsRed]	23 C	n/a	11674
AVAr22	AVAr22	AVA	NC1749	glr-1::dsRed2; rig-3::GFP	23 C	late L4-early adult	44580
AVAr23	AVAr23	AVA	NC1749	glr-1::dsRed2; rig-3::GFP	23 C	n/a	43639
AVAr24	AVAr24	AVA	NC1749	[rig-3::GFP]; [glr-1:dsRed]	23	n/a	45432
AVAr25	AVAr25	AVA	NC1749	[rig-3::GFP]; [glr-1:dsRed]	23	n/a	66163
AVAr26	AVAr26	AVA	NC1749	glr-1::dsRed2; rig-3::GFP	23	early adult	15296
AVEr40	AVEr40	AVE	NC1750	[opt-3::GFP]; [glr-1:dsRed]	23C	n/a	12669
AVEr41	AVEr41	AVE	NC1750	[opt-3::GFP]; [glr-1:dsRed]	23C	early L4	12219
AVEr42	AVEr42s1	AVE	NC1750	[opt-3::GFP]; [glr-1:dsRed]	23C	early L4	5646
AVEr42	AVEr42s2	AVE	NC1750	[opt-3::GFP]; [glr-1:dsRed]	23 C	L3/L4	6169
AVEr42	AVEr42	AVE	NC1750	[opt-3::GFP]; [glr-1:dsRed]	23C	L4	5031
AVGr43	AVGr43	AVG	ZM9592	nmr-1::GFP (GFP-only in a wCherry/GFP strain)	room temp (accidentally)	64% adult, 30% L4	10048
AVGr44	AVGr44s1	AVG	ZM9592	nmr-1::GFP (GFP-only in a wCherry/GFP strain)	23	85% L4s (40% mid-L4), 15% adult	9253
AVGr44	AVGr44s2	AVG	ZM9592	nmr-1::GFP (GFP-only in a wCherry/GFP strain)	23	56% L4s, 42% early adults	6226
AVGr45	AVGr45	AVG	ZM9592	nmr-1::GFP (GFP-only in a wCherry/GFP strain)	23	96% L4 (74% mid-L4 )	10213
AVHr175	AVHr175s1	AVH	OH16483	unc-119(ed3); otIs768 [hlh-34p::gfp, unc-119(+)]	23	76% L4; 15% L3; 10% adult	4833
AVHr175	AVHr175s2	AVH	OH16483	unc-119(ed3); otIs768 [hlh-34p::gfp, unc-119(+)]	23	76% L4; 16% L3; 8% adult	3013
AVHr176	AVHr176	AVH	OH16483	unc-119(ed3); otIs768 [hlh-34p::gfp, unc-119(+)]	23	70% L4; 16% L3; 14% adult	21716
AVHr177	AVHr177	AVH	OH16483	unc-119(ed3); otIs768 [hlh-34p::gfp, unc-119(+)]	23	45% L4; 54% L3; 2% adult	41728
AVHr178	AVHr178	AVH	OH16483	unc-119(ed3); otIs768 [hlh-34p::gfp, unc-119(+)]	23	45% L4; 3% L3; 52% adult	23668
AVKr109	AVKr109	AVK	ZX1834	wild type; zxIs31[pflp-1(332bp)::mCherry]	23	67% L4; 21% L3 or younger; 12% adults	15056
AVKr110	AVKr110	AVK	ZX1834	wild type; zxIs31[pflp-1(332bp)::mCherry]	23	77% L4; 6% L3 or younger; 17% adults	18740
AVKr111	AVKr111	AVK	ZX1834	wild type; zxIs31[pflp-1(332bp)::mCherry]	23	90% L4; 5% L3 or younger; 5% adults	20783
AVKr112	AVKr112	AVK	ZX1834	wild type; zxIs31[pflp-1(332bp)::mCherry]	23	78% L4; 12% L3 or younger	61795
AVKr113	AVKr113	AVK	ZX1834	wild type; zxIs31[pflp-1(332bp)::mCherry]	23	78% L4; 12% L3 or younger	61795
AVLr229	AVLr229	AVL	XE2660	flp-22::GFP; unc-47::mCherry	23	92% L4; 8% adult	33573
AVLr230	AVLr230	AVL	XE2660	flp-22::GFP; unc-47::mCherry	23	75.8% L4; 22.6% L3; 1.6% adult	25051
AVLr231	AVLr231	AVL	XE2660	flp-22::GFP; unc-47::mCherry	23	64% L4; 36% L3	10175
AVLr232	AVLr232	AVL	XE2660	flp-22::GFP; unc-47::mCherry	23	83% L4; 17% L3	27303
AVMr226	AVMr226	AVM	NC3738	gcy-35::GFP; mec-3::RFP	23	64% L4; 33% L3; 3% adult	5990
AVMr227	AVMr227	AVM	NC3738	gcy-35::GFP; mec-3::RFP	23	82% L4; 15% L3; 3% adult	7200
AVMr228	AVMr228	AVM	NC3738	gcy-35::GFP; mec-3::RFP	23	61% L4; 39% L3	10459
AWAr17	AWAr17	AWA	PY10421	[gpa-4p(d6)::myrGFP]2.1	23	21% L3, 79% L4	17078
AWAr18	AWAr18	AWA	PY10421	[gpa-4p(d6)::myrGFP]2.1	23	9% L3, 19% early L4, 27% mid L4, 24% late L4, 20% early adult, 1% adult	46799
AWAr19	AWAr19	AWA	PY10421	[gpa-4p(d6)::myrGFP]2.1	23	50% L3 or younger, 50% L4	77410
AWAr20	AWAr20	AWA	PY10421	[gpa-4p(d6)::myrGFP]2.1	23	n/a	19524
AWBr50	AWBr50	AWB	CX3553	lin-15(n765) kyls104[str-1p::GFP, lin-15(+)]	23	33% L4; 67% L3 or younger	90203
AWBr51	AWBr51	AWB	CX3553	lin-15(n765) kyls104[str-1p::GFP, lin-15(+)]	23	43% L4; 57% L3 or younger	8698
AWBr52	AWBr52	AWB	CX3553	lin-15(n765) kyls104[str-1p::GFP, lin-15(+)]	23	56% L4; 44% L3 or younger	69551
AWBr53	AWBr53	AWB	CX3553	lin-15(n765) kyls104[str-1p::GFP, lin-15(+)]	23	59% L4; 41% L3 or younger	78546
AWBr54	AWBr54	AWB	CX3553	lin-15(n765) kyls104[str-1p::GFP, lin-15(+)]	23	66% L4; 20% L3 or younger; 14% adults	65756
AWCr156	AWCr156	AWC	OH16052	otIs745[ceh-36p3::npp-9::mCherry::BLRP::3xFLAG::npp-9 3'UTR]	23C	early L4	32568
AWCr157	AWCr157	AWC	OH16052	otIs745[ceh-36p3::npp-9::mCherry::BLRP::3xFLAG::npp-9 3'UTR]	23C	early L4	37219
AWCr158	AWCr158	AWC	OH16052	otIs745[ceh-36p3::npp-9::mCherry::BLRP::3xFLAG::npp-9 3'UTR]	23C	early/ mid L4	17858
AWCr159	AWCr159	AWC	OH16052	otIs745[ceh-36p3::npp-9::mCherry::BLRP::3xFLAG::npp-9 3'UTR]	23C	mid-L4	33368
BAGr118	BAGr118	BAG	RJP567	ynls64[flp-17p::GFP]	23	84% L4; 4% L3; 13 % early adult	33003
BAGr119	BAGr119	BAG	RJP567	ynls64[flp-17p::GFP]	23	84% L4; 16% L3	12089
BAGr120	BAGr120	BAG	RJP567	ynls64[flp-17p::GFP]	23	80% L4; 20% L3	62398
BAGr121	BAGr121	BAG	RJP567	ynls64[flp-17p::GFP]	23	89% L4; 11% L3	39030
CANr27	CANr27s1	CAN	XE2031	wpIs107 [F49C12.10p::GFP] I	23°C	57% L4; 40% L3; 3% adult	2536
CANr28	CANr28	CAN	XE2031	wpIs107 [F49C12.10p::GFP] I	23°C	37% L4; 63% L3	8475
CANr29	CANr29	CAN	XE2031	wpIs107 [F49C12.10p::GFP] I	23°C	41% L4; 59% L3	5008
CANr27	CANr27s2	CAN	XE2031	wpIs107 [F49C12.10p::GFP] I	23°C	70% L4; 30% L3	2899
CANr104	CANr104s1	CAN	XE2031	wpIs107 [F49C12.10p::GFP] I	23	early L4	1864
CANr104	CANr104s2	CAN	XE2031	wpIs107 [F49C12.10p::GFP] I	23	n/a	1436
CANr91	CANr91	CAN	XE2031	wpIs107 [F49C12.10p::GFP] I	23	late L4	43037
CANr93	CANr93	CAN	XE2031	wpIs107 [F49C12.10p::GFP] I	23	early L4	9692
CEPr269	CEPr269	CEP	OH17489	egIs1 [dat-1p::GFP]; otIs860 [flp-33prom::tagRFP]	23°C	59% L4; 39% L3; 2% adult	32574
CEPr278	CEPr278	CEP	OH17489	egIs1 [dat-1p::GFP]; otIs860 [flp-33prom::tagRFP]	23°C	27% L4; 73% L3	26841
CEPr279	CEPr279	CEP	OH17489	egIs1 [dat-1p::GFP]; otIs860 [flp-33prom::tagRFP]	23°C	60% L4; 29% L3; 11% adult	20046
CEPr280	CEPr280	CEP	OH17489	egIs1 [dat-1p::GFP]; otIs860 [flp-33prom::tagRFP]	23°C	41.7% L4; 14.8% L3; 43.5% adult	25013
CEPr281	CEPr281	CEP	OH17489	egIs1 [dat-1p::GFP]; otIs860 [flp-33prom::tagRFP]	23°C	41.7% L4; 14.8% L3; 43.5% adult	7457
DAr87	DAr87	DA	NC2913	hdIs1 [unc-53::GFP; rol-6(su1000)]; ufIs26 [punc-4::mCherry]	23C	L4	8636
DAr88	DAr88	DA	NC2913	hdIs1 [unc-53::GFP; rol-6(su1000)]; ufIs26 [punc-4::mCherry]	23C	late L4	8159
DAr89	DAr89s1	DA	NC2913	hdIs1 [unc-53::GFP; rol-6(su1000)]; ufIs26 [punc-4::mCherry]	23°C	late L4	3452
DAr89	DAr89s2	DA	NC2913	hdIs1 [unc-53::GFP; rol-6(su1000)]; ufIs26 [punc-4::mCherry]	23°C	late L4	2828
DAr90	DAr90	DA	NC2913	hdIs1 [unc-53::GFP; rol-6(su1000)]; ufIs26 [punc-4::mCherry]	23°C	n/a	8614
DDr83	DDr83	DD	NC3296	juIs223 [ttr-39::mCherry; ttx-3::GFP] IV; ynIs37 [flp-13::GFP] III	23C	L3	3068
DDr84	DDr84	DD	NC3296	juIs223 [ttr-39::mCherry; ttx-3::GFP] IV; ynIs37 [flp-13::GFP] III	23C	L3/L4	10917
DDr85	DDr85	DD	NC3296	juIs223 [ttr-39::mCherry; ttx-3::GFP] IV; ynIs37 [flp-13::GFP] III	23C	L4	701
DDr86	DDr86	DD	NC3296	juIs223 [ttr-39::mCherry; ttx-3::GFP] IV; ynIs37 [flp-13::GFP] III	23C	L4	14828
DVAr18	DVAr18	DVA	OH15623	otIs706[nlp-12p::TagRFP]	23°C	91% L4; 9% L3	11505
DVAr19	DVAr19	DVA	OH15623	otIs706[nlp-12p::TagRFP]	23°C	96% L4; 4% adult	19777
DVAr20	DVAr20	DVA	OH15623	otIs706[nlp-12p::TagRFP]	23°C	90% L4; 10% L3	18310
DVAr21	DVAr21	DVA	OH15623	otIs706[nlp-12p::TagRFP]	23°C	83% L4; 17% L3	8395
DVBr264	DVBr264	DVB	XE2835	otIs92[flp-10::GFP]; wpIs39[Punc-47::mCherry] X	23C	61% L4; 11% L3; 28% adult	12087
DVBr265	DVBr265	DVB	XE2835	otIs92[flp-10::GFP]; wpIs39[Punc-47::mCherry] X	23C	75% L4; 18% L3; 7% adult	4954
DVBr266	DVBr266	DVB	XE2835	otIs92[flp-10::GFP]; wpIs39[Punc-47::mCherry] X	23C	76.8% L4; 12.5% L3; 10.7% adult	4928
DVBr267	DVBr267	DVB	XE2835	otIs92[flp-10::GFP]; wpIs39[Punc-47::mCherry] X	23C	56% L4; 40% L3; 4% adult	5317
DVCr164	DVCr164	DVC	NC3540	ceh-63p::GFP	23	64% L3; 36% early L4	11116
DVCr165	DVCr165	DVC	NC3540	ceh-63p::GFP	23	57% L4; 43% L3	12347
DVCr166	DVCr166	DVC	NC3540	ceh-63p::GFP	23	53% early adult; 45% L4	11843
DVCr167	DVCr167	DVC	NC3540	ceh-63p::GFP	23	81% L4; 12% adult	14950
HSNr237	HSNr237	HSN	OH16949	cat-4p::mCherry; F25B3.3::GFP	23	96% adult, 4% L1s	7001
HSNr238	HSNr238	HSN	OH16949	cat-4p::mCherry; F25B3.3::GFP	23	45% adult, 35% L4, 20% L1-L3	4251
HSNr239	HSNr239	HSN	OH16949	cat-4p::mCherry; F25B3.3::GFP	23	65.6% adult, 12.5% L4, 21.9% L1-L3	4275
I1r6	I1r6	I1	OH18012	pha-1(e2123); otEx7948 [lgc-8p::mNeonGreen::PH::p10; pha-1(+)]	23°C	81% L4; 19% L3	32202
I1r7	I1r7	I1	OH18012	pha-1(e2123); otEx7948 [lgc-8p::mNeonGreen::PH::p10; pha-1(+)]	23°C	93% L4; 5% L3; 2% adult	23322
I1r8	I1r8	I1	OH18012	pha-1(e2123); otEx7948 [lgc-8p::mNeonGreen::PH::p10; pha-1(+)]	23°C	82% L4; 16% L3; 2% adult	46244
I1r9	I1r9	I1	OH18012	pha-1(e2123); otEx7948 [lgc-8p::mNeonGreen::PH::p10; pha-1(+)]	23°C	89% L4; 11% L3	31918
I3r10	I3r10	I3	OH18011	pha-1(e2123); otEx7947 [W02A2.5p::GFP; pha-1(+)]	23°C	87.5% L4; 8.9% L3; 3.6% adult	15171
I3r11	I3r11	I3	OH18011	pha-1(e2123); otEx7947 [W02A2.5p::GFP; pha-1(+)]	23°C	45% L4; 55% L3	13556
I3r12	I3r12	I3	OH18011	pha-1(e2123); otEx7947 [W02A2.5p::GFP; pha-1(+)]	23°C	95.2% L4; 2.4% L3; 2.4% adult	8690
I3r13	I3r13	I3	OH18011	pha-1(e2123); otEx7947 [W02A2.5p::GFP; pha-1(+)]	23°C	85% L4; 11% L3; 4% adult	8552
I5r208	I5r208	I5	NC3792	ynIs37[flp-13::gfp]; ufIs26[unc-4::mCherry]	23	4% L3 or younger; 1% early L4; 36% mid L4; 35% late L4; 24% YA	7892
I5r209	I5r209s1	I5	NC3792	ynIs37[flp-13::gfp]; ufIs26[unc-4::mCherry]	23	76% L4, 23% young adults	1400
I5r209	I5r209s2	I5	NC3792	ynIs37[flp-13::gfp]; ufIs26[unc-4::mCherry]	23	4% early L4; 39% mid L4; 48% late L4; 9% YA	6572
I5r209	I5r209s3	I5	NC3792	ynIs37[flp-13::gfp]; ufIs26[unc-4::mCherry]	23	22% mid to late L4, 78% young adults	1454
I5r210	I5r210	I5	NC3792	ynIs37[flp-13::gfp]; ufIs26[unc-4::mCherry]	23	3% L3; 8% early L4; 50% mid L4; 39% late L4	11244
I5r211	I5r211	I5	NC3792	ynIs37[flp-13::gfp]; ufIs26[unc-4::mCherry]	23	11% L3; 44% early L4; 41% mid L4; 4% late L4	15834
IL1r105	IL1r105	IL1	NY2021	ynls21[flp-3p::GFP, rol-6]	23	early L4	15218
IL1r106	IL1r106	IL1	NY2021	ynls21[flp-3p::GFP, rol-6]	23	early L4	27764
IL1r107	IL1r107s1	IL1	NY2021	ynls21[flp-3p::GFP, rol-6]	23	early L4	4096
IL1r107	IL1r107s2	IL1	NY2021	ynls21[flp-3p::GFP, rol-6]	23	early L4	7839
IL1r108	IL1r108	IL1	NY2021	ynls21[flp-3p::GFP, rol-6]	23	early L4	16422
IL2r94	IL2r94s1	IL2	NC3604	myIs13[klp-6p::GFP; pBX(pha-1(+))] III; oyIs51 (srh-142::RFP] V	23	L3/early L4	5384
IL2r94	IL2r94s2	IL2	NC3604	myIs13[klp-6p::GFP; pBX(pha-1(+))] III; oyIs51 (srh-142::RFP] V	23	n/a	4909
IL2r95	IL2r95	IL2	NC3604	myIs13[klp-6p::GFP; pBX(pha-1(+))] III; oyIs51 (srh-142::RFP] V	23	L3/L4	34533
IL2r96	IL2r96	IL2	NC3604	myIs13[klp-6p::GFP; pBX(pha-1(+))] III; oyIs51 (srh-142::RFP] V	23	33% L3, 67% L4	20338
IL2r97	IL2r97	IL2	NC3604	myIs13[klp-6p::GFP; pBX(pha-1(+))] III; oyIs51 (srh-142::RFP] V	23	18% L3, 82% L4	27768
IL2 DVr42	IL2 DVr42	IL2 DV	NC4085	otIs846 [egas-1p::GFP + unc-122::GFP]; otIs355 [rab-3p(prom1)::2xNLS::TagRFP] IV	23°C	85% L4; 15% L3	13165
IL2 DVr43	IL2 DVr43s1	IL2 DV	NC4085	otIs846 [egas-1p::GFP + unc-122::GFP]; otIs355 [rab-3p(prom1)::2xNLS::TagRFP] IV	23°C	81% L4, 19% L3	1177
IL2 DVr43	IL2 DVr43s2	IL2 DV	NC4085	otIs846 [egas-1p::GFP + unc-122::GFP]; otIs355 [rab-3p(prom1)::2xNLS::TagRFP] IV	23°C	90% L4, 10% L3	3484
IL2 DVr43	IL2 DVr43s3	IL2 DV	NC4085	otIs846 [egas-1p::GFP + unc-122::GFP]; otIs355 [rab-3p(prom1)::2xNLS::TagRFP] IV	23°C	88% L4, 12% L3	4044
IL2 DVr43	IL2 DVr43s4	IL2 DV	NC4085	otIs846 [egas-1p::GFP + unc-122::GFP]; otIs355 [rab-3p(prom1)::2xNLS::TagRFP] IV	23°C	90% L4	1265
IL2 DVr44	IL2 DVr44	IL2 DV	NC4085	otIs846 [egas-1p::GFP + unc-122::GFP]; otIs355 [rab-3p(prom1)::2xNLS::TagRFP] IV	23°C	82% L4, 18% L3	10014
IL2 LRr14	IL2 LRr14	IL2 LR	OH17072	otIs833[egas-4p::TagRFP, unc-122p::gfp]	23°C	85% L4; 15% L3	16485
IL2 LRr15	IL2 LRr15	IL2 LR	OH17072	otIs833[egas-4p::TagRFP, unc-122p::gfp]	23°C	81% L4; 18% L3; 1% adult	15822
IL2 LRr16	IL2 LRr16	IL2 LR	OH17072	otIs833[egas-4p::TagRFP, unc-122p::gfp]	23°C	23.4% L4; 14.3% L3; 62.3% adult	9308
IL2 LRr17	IL2 LRr17	IL2 LR	OH17072	otIs833[egas-4p::TagRFP, unc-122p::gfp]	23°C	80% L4; 19% L3; 1% adult	26556
LUAr160	LUAr160	LUA	XE2299	pha-1(e2123); wpEx389 [C39H7.2::NLS::GFP+pha-1]	23	mid L4	11571
LUAr161	LUAr161	LUA	XE2299	pha-1(e2123); wpEx389 [C39H7.2::NLS::GFP+pha-1]	23	mid L4	10164
LUAr162	LUAr162	LUA	XE2299	pha-1(e2123); wpEx389 [C39H7.2::NLS::GFP+pha-1]	23	late L4	11008
LUAr163	LUAr163s1	LUA	XE2299	pha-1(e2123); wpEx389 [C39H7.2::NLS::GFP+pha-1]	23	mid L4	2944
LUAr163	LUAr163s2	LUA	XE2299	pha-1(e2123); wpEx389 [C39H7.2::NLS::GFP+pha-1]	23	mid L4	7878
M4r33	M4r33	M4	OH16144	ceh-28: nIs175 [ceh-28p::4NLS::GFP + lin-15(+)]	24°C (Day 1) / 23°C (Day 2)	57% L4; 43% L3	5406
M4r34	M4r34	M4	OH16144	ceh-28: nIs175 [ceh-28p::4NLS::GFP + lin-15(+)]	23°C	41% L4; 59% L3	18664
M4r35	M4r35	M4	OH16144	ceh-28: nIs175 [ceh-28p::4NLS::GFP + lin-15(+)]	24°C (Day 1) / 23°C (Day 2)	72% L4; 22% L3; 6% adult	9042
M4r36	M4r36	M4	OH16144	ceh-28: nIs175 [ceh-28p::4NLS::GFP + lin-15(+)]	24°C (Day 1) / 23°C (Day 2)	81% L4; 18% L3; 1% adult	10755
M4r114	M4r114	M4	OH16144	ceh-28: nIs175 [ceh-28p::4NLS::GFP + lin-15(+)]	23	85% L4; 15% L3 or younger	12280
M4r115	M4r115	M4	OH16144	ceh-28: nIs175 [ceh-28p::4NLS::GFP + lin-15(+)]	23	88% L4; 12% L3 or younger	14188
M4r116	M4r116	M4	OH16144	ceh-28: nIs175 [ceh-28p::4NLS::GFP + lin-15(+)]	23	72% L4; 28% L3 or younger	25767
M4r117	M4r117	M4	OH16144	ceh-28: nIs175 [ceh-28p::4NLS::GFP + lin-15(+)]	23	88% L4; 12% L3 or younger	9218
M5r45	M5r45s1	M5	OH18258	otIs355[rab-3p::2xNLS::TagRFP]; otEx7950[clec-166::gfp, pha-1(+)]; pha-1(e2123)	23°C	85% L4, 15% L3	4267
M5r46	M5r46	M5	OH18258	otIs355[rab-3p::2xNLS::TagRFP]; otEx7950[clec-166::gfp, pha-1(+)]; pha-1(e2123)	23°C	8% L3, 92% L4	10948
M5r45	M5r45s2	M5	OH18258	otIs355[rab-3p::2xNLS::TagRFP]; otEx7950[clec-166::gfp, pha-1(+)]; pha-1(e2123)	23°C	76% L4, 24% adult	4565
M5r47	M5r47s1	M5	OH18258	otIs355[rab-3p::2xNLS::TagRFP]; otEx7950[clec-166::gfp, pha-1(+)]; pha-1(e2123)	23°C	13% L3, 4% adult, 83% L4	2431
M5r47	M5r47s2	M5	OH18258	otIs355[rab-3p::2xNLS::TagRFP]; otEx7950[clec-166::gfp, pha-1(+)]; pha-1(e2123)	23°C	12.5 % L3, 5% adult, 82.5% L4	3544
MCr26	MCr26	MC	OH18353	otEx8029 [ceh-19p2::GFP, pha-1]; pha-1(e2123)	23°C	81% L4; 19% L3	12668
MCr38	MCr38	MC	OH18353	otEx8029 [ceh-19p2::GFP, pha-1]; pha-1(e2123)	23°C	50% L4; 50% L3	38874
MCr39	MCr39	MC	OH18353	otEx8029 [ceh-19p2::GFP, pha-1]; pha-1(e2123)	23°C	83% L4; 9% L3; 8% adult	30799
MCr40	MCr40	MC	OH18353	otEx8029 [ceh-19p2::GFP, pha-1]; pha-1(e2123)	23°C	74% L4; 25% L3; 1% adult	21988
MCr41	MCr41	MC	OH18353	otEx8029 [ceh-19p2::GFP, pha-1]; pha-1(e2123)	23°C	74% L4; 25% L3; 1% adult	5865
NSMr59	NSMr59	NSM	LX837	vsIs45(tph-1::GFP)	23°C	mid- to late L4	12017
NSMr68	NSMr68	NSM	LX837	vsIs45[tph-1::GFP]	23 C	n/a	4700
NSMr69	NSMr69	NSM	LX837	vsIs45[tph-1::GFP]	23	late L4/early adult	6139
OLLr212	OLLr212s1	OLL	OH16719	otIs138 [ser-2p3 + rol-6(su1006)] X; otIs521[eat-4prom8::tagRFP + ttx-3::GFP]	23 C	15% L3; 32% early L4; 43% mid L4; 10% late L4	3316
OLLr212	OLLr212s2	OLL	OH16719	otIs138 [ser-2p3 + rol-6(su1006)] X; otIs521[eat-4prom8::tagRFP + ttx-3::GFP]	23 C	14% mid L4; 62% late L4; 24% YA	805
OLLr213	OLLr213	OLL	OH16719	otIs138 [ser-2p3 + rol-6(su1006)] X; otIs521[eat-4prom8::tagRFP + ttx-3::GFP]	23 C	14% L3; 25% early L4; 41% mid L4; 20% late L4	5111
OLQr219	OLQr219	OLQ	OH16711	pha-1(e2123); otEx7647[ttll-9p500bp::GFP + pha-1 resc]	23	24% L3; 52% early L4; 24% mid L4	12999
OLQr220	OLQr220s1	OLQ	OH16711	pha-1(e2123); otEx7647[ttll-9p500bp::GFP + pha-1 resc]	23	35% early L4; 33% mid L4; 32% late L4	5916
OLQr220	OLQr220s2	OLQ	OH16711	pha-1(e2123); otEx7647[ttll-9p500bp::GFP + pha-1 resc]	23	29% L3; 41% early L4; 30% mid L4	835
OLQr221	OLQr221	OLQ	OH16711	pha-1(e2123); otEx7647[ttll-9p500bp::GFP + pha-1 resc]	23	18% L3; 42% early L4; 35% mid L4; 5% late L4	14202
PHAr204	PHAr204s1	PHA	OH16065	otls747 [srg-13p::gfp]; otls355 [rab-3p::2xNLS::TagRFP]	23	7% L3; 14.5% early L4; 53% mid L4; 25.5 late L4	1131
PHAr204	PHAr204s2	PHA	OH16065	otls747 [srg-13p::gfp]; otls355 [rab-3p::2xNLS::TagRFP]	23	29% L3; 42% early L4; 29% mid L4	6258
PHAr205	PHAr205	PHA	OH16065	otls747 [srg-13p::gfp]; otls355 [rab-3p::2xNLS::TagRFP]	23	34% L3; 44% early L4; 22% mid L4	5551
PHAr206	PHAr206	PHA	OH16065	otls747 [srg-13p::gfp]; otls355 [rab-3p::2xNLS::TagRFP]	23	17% L3; 6% early L4; 44% mid L4; 33% late L4	9662
PHAr207	PHAr207s1	PHA	OH16065	otls747 [srg-13p::gfp]; otls355 [rab-3p::2xNLS::TagRFP]	23	13% L3; 16% early L4; 37% mid L4; 34% late L4	3446
PHAr207	PHAr207s2	PHA	OH16065	otls747 [srg-13p::gfp]; otls355 [rab-3p::2xNLS::TagRFP]	23	4% L3; 15% early L4; 57% mid L4; 24% late L4	4000
PHBr49	PHBr49	PHB	XE3088	wpEx517[Psrab20::neptune2.5, pha1(+)];Pha-1(e2123)	23°C	16% L3, 82% L4	2690
PVCr214	PVCr214s1	PVC	OH16749	hdIs32[glr-1::DsRed2]; ynIs54[flp-20p::GFP]	23	7% L3, 93% early to mid L4	2662
PVCr214	PVCr214s2	PVC	OH16749	hdIs32[glr-1::DsRed2]; ynIs54[flp-20p::GFP]	23	50% L3, 50% early L4	1166
PVCr214	PVCr214s3	PVC	OH16749	hdIs32[glr-1::DsRed2]; ynIs54[flp-20p::GFP]	23	11% L3, 89% early to mid L4	808
PVCr215	PVCr215	PVC	OH16749	hdIs32[glr-1::DsRed2]; ynIs54[flp-20p::GFP]	23	9% L3, 4% young adult, 87% L4	7719
PVCr216	PVCr216	PVC	OH16749	hdIs32[glr-1::DsRed2]; ynIs54[flp-20p::GFP]	23	49% L3, 51% early L4	16795
PVCr217	PVCr217	PVC	OH16749	hdIs32[glr-1::DsRed2]; ynIs54[flp-20p::GFP]	23	87% mid-late L4, 13% young adult	18576
PVCr218	PVCr218	PVC	OH16749	hdIs32[glr-1::DsRed2]; ynIs54[flp-20p::GFP]	23°C	8% L3; 38% early L4; 44% mid L4; 10% late L4	8849
PVDr60	PVDr60	PVD	NC3182	otIs138 [ser-2(prom3)::GFP + rol-6(su1006)] X; otIs396 [ace-1prom2::NLS::tagRFP]; otIs181[dat-1::mCherry + ttx-3::mCherry] III	23	early adult (See notes tab.)	7801
PVDr61	PVDr61	PVD	NC3182	otIs138 [ser-2(prom3)::GFP + rol-6(su1006)] X; otIs396 [ace-1prom2::NLS::tagRFP]; otIs181[dat-1::mCherry + ttx-3::mCherry] III	23	mostly early L4s, with many L3s (checked by Abby)	31000
PVDr62	PVDr62	PVD	NC3182	otIs138 [ser-2(prom3)::GFP + rol-6(su1006)] X; otIs396 [ace-1prom2::NLS::tagRFP]; otIs181[dat-1::mCherry + ttx-3::mCherry] III	23	Mostly early L4s, but with many L3s, as well.	25437
PVDr63	PVDr63	PVD	NC3182	otIs138 [ser-2(prom3)::GFP + rol-6(su1006)] X; otIs396 [ace-1prom2::NLS::tagRFP]; otIs181[dat-1::mCherry + ttx-3::mCherry] III	23	L4	18643
PVMr122	PVMr122	PVM	TU6276	uIs115[mec-17p::RFP]; kuIs70 [alr-1::GFP; rol-6(D)]	23	66% L4; 16% L3; 18% early adult	39488
PVMr123	PVMr123	PVM	TU6276	uIs115[mec-17p::RFP]; kuIs70 [alr-1::GFP; rol-6(D)]	23	71% L4; 25% L3; 4% early adult	80591
PVMr124	PVMr124	PVM	TU6276	uIs115[mec-17p::RFP]; kuIs70 [alr-1::GFP; rol-6(D)]	23	71% L4; 25% L3; 4% early adult	80591
PVMr125	PVMr125	PVM	TU6276	uIs115[mec-17p::RFP]; kuIs70 [alr-1::GFP; rol-6(D)]	room temp/ 23°C	51% L4; 49% early adult	11728
PVMr126	PVMr126s1	PVM	TU6276	uIs115[mec-17p::RFP]; kuIs70 [alr-1::GFP; rol-6(D)]	23	59% L4; 41% L3 or younger	4617
PVMr126	PVMr126s2	PVM	TU6276	uIs115[mec-17p::RFP]; kuIs70 [alr-1::GFP; rol-6(D)]	room temp/ 23°C	51% L4; 49% early adult	11728
PVPr2	PVPr2	PVP	XE3004	wpEx505[Pocr-3::mEGFP]; pha-1(e2123)III	23°C	63% L4; 13% L3; 24% adult	10854
PVPr1	PVPr1	PVP	XE3004	wpEx505[Pocr-3::mEGFP]; pha-1(e2123)III	23°C	39.6% L4; 4.7% L3; 55.7% adult	25000
PVPr3	PVPr3	PVP	XE3004	wpEx505[Pocr-3::mEGFP]; pha-1(e2123)III	24°C	45.5% L4; 3.6% L3; 50.9% adult	16357
PVPr4	PVPr4	PVP	XE3004	wpEx505[Pocr-3::mEGFP]; pha-1(e2123)III	24°C	75% L4; 25% adult	26269
PVPr5	PVPr5	PVP	XE3004	wpEx505[Pocr-3::mEGFP]; pha-1(e2123)III	24°C	93% L4; 7% adult	7588
PVQr233	PVQr233	PVQ	OH16952	pha-1(e2123); otEx7568 [nlp-17::GFP + pha-1(+)]	23	52% L4; 30% L3; 18% adult	5135
PVQr234	PVQr234	PVQ	OH16952	pha-1(e2123); otEx7568 [nlp-17::GFP + pha-1(+)]	23	85% L4; 15% L3	6488
PVQr235	PVQr235	PVQ	OH16952	pha-1(e2123); otEx7568 [nlp-17::GFP + pha-1(+)]	23	85% L4; 1% L3; 14% adult	11564
PVQr236	PVQr236	PVQ	OH16952	pha-1(e2123); otEx7568 [nlp-17::GFP + pha-1(+)]	23	39% L4; 61% L3	4801
RIAr71	RIAr71	RIA	IK705	njls10[glr-3::GFP]	23	72% L4; 24% adult	25000
RIAr72	RIAr72	RIA	IK705	njls10[glr-3::GFP]	23	88% L4; 12% L3	34717
RIAr73	RIAr73	RIA	IK705	njls10[glr-3::GFP]	23	94% L4; 6% L3	6000
RIAr74	RIAr74	RIA	IK705	njls10[glr-3::GFP]	23	96% L4	87702
RIAr75	RIAr75	RIA	IK705	njls10[glr-3::GFP]	23	72% L4; 28% L3	9111
RIAr76	RIAr76	RIA	IK705	njls10[glr-3::GFP]	23	86% L4; 4% L3; 10% early adult	45898
RIBr1	RIBr1s1	RIB	DCR9309	pha-1(e2123) III; olaE×5505[Psto-3B::GFP; Pinx-1: :mCherry; pha-1 rescue	23°C	69% L4; 25% L3; 6% adult	4002
RIBr2	RIBr2	RIB	DCR9309	pha-1(e2123) III; olaE×5505[Psto-3B::GFP; Pinx-1: :mCherry; pha-1 rescue	23°C (Day 1) / 24°C (~half of Day 2) (*See notes to right.)	73% L4; 27% L3	8859
RIBr1	RIBr1s2	RIB	DCR9309	pha-1(e2123) III; olaE×5505[Psto-3B::GFP; Pinx-1: :mCherry; pha-1 rescue	24°C (Day 1) / 23° (Day 2)	76% L4; 23% L3; 1% adult	4579
RIBr3	RIBr3	RIB	DCR9309	pha-1(e2123) III; olaE×5505[Psto-3B::GFP; Pinx-1: :mCherry; pha-1 rescue	24°C (Day 1) / 23° (Day 2)	52% L4; 6% L3; 42% adult	11596
RIBr4	RIBr4	RIB	DCR9309	pha-1(e2123) III; olaE×5505[Psto-3B::GFP; Pinx-1: :mCherry; pha-1 rescue	23°C	71% L4; 23% L3; 6% adult	11017
RIBr5	RIBr5	RIB	DCR9309	pha-1(e2123) III; olaE×5505[Psto-3B::GFP; Pinx-1: :mCherry; pha-1 rescue	24°C (Day 1) / 23° (Day 2)	75.7% L4; 6.5% L3; 17.8% adult	17342
RICr133	RICr133	RIC	OH16150	nIs107 [tbh-1::GFP] III; zfIs10 [tdc-1::mCherry] IV	23	43% L4; 57% adult	25859
RICr134	RICr134	RIC	OH16150	nIs107 [tbh-1::GFP] III; zfIs10 [tdc-1::mCherry] IV	22-23	77% L4; 23% early adult	55676
RICr135	RICr135	RIC	OH16150	nIs107 [tbh-1::GFP] III; zfIs10 [tdc-1::mCherry] IV	23	76% L4; 3% L3; 21% early adult	48665
RICr136	RICr136	RIC	OH16150	nIs107 [tbh-1::GFP] III; zfIs10 [tdc-1::mCherry] IV	23	78% L4; 5% L3; 17% early adult	61163
RICr137	RICr137s1	RIC	OH16150	nIs107 [tbh-1::GFP] III; zfIs10 [tdc-1::mCherry] IV	22-23	77% L4; 23% early adult	55676
RICr137	RICr137s2	RIC	OH16150	nIs107 [tbh-1::GFP] III; zfIs10 [tdc-1::mCherry] IV	23	78% L4; 5% L3; 17% early adult	61163
RIMr222	RIMr222	RIM	OH16917	promRIM::tagRFP + pha-1(+)	23	50% L4; 50% L3	14223
RIMr223	RIMr223	RIM	OH16917	promRIM::tagRFP + pha-1(+)	23	38% L4; 46% L3; 15% adult	36075
RIMr224	RIMr224	RIM	OH16917	promRIM::tagRFP + pha-1(+)	23	60% L4; 3% L3; 37% adult	25675
RIMr225	RIMr225	RIM	OH16917	promRIM::tagRFP + pha-1(+)	23	77% L4; 3% L3; 20% adult	14962
RISr129	RISr129s1	RIS	HBR1261	goesIs500[flp-11 prom::mKate::unc-54-3'utr,unc-119(+)]	23°C	early L4	3724
RISr129	RISr129s2	RIS	HBR1261	goesIs500[flp-11 prom::mKate::unc-54-3'utr,unc-119(+)]	23C	early to mid-L4	4981
RISr129	RISr129s3	RIS	HBR1261	goesIs500[flp-11 prom::mKate::unc-54-3'utr,unc-119(+)]	23	mid-L4	4778
RISr130	RISr130	RIS	NC2015	ynIs40 [flp-11::GFP] V; hdIs32 [glr-1::dsRed2] III	23	mid/late L4	15448
RISr131	RISr131s1	RIS	NC2015	ynIs40 [flp-11::GFP] V; hdIs32 [glr-1::dsRed2] III	23	early L4	7905
RISr131	RISr131s2	RIS	NC2015	ynIs40 [flp-11::GFP] V; hdIs32 [glr-1::dsRed2] III	23	L3/L4	2203
RISr132	RISr132	RIS	NC2015	ynIs40 [flp-11::GFP] V; hdIs32 [glr-1::dsRed2] III	23	early L4	12537
RMDr179	RMDr179	RMD	OH16077	mgl-1p::gfp,pha-1 (+)	23°C	57% L4; 5% L3; 38% adult	50000
RMDr180	RMDr180	RMD	OH16077	mgl-1p::gfp,pha-1 (+)	23°C	58% L4; 6% L3; 35% adult	84526
RMDr181	RMDr181	RMD	OH16077	mgl-1p::gfp,pha-1 (+)	23°C	58% L4; 6% L3; 35% adult	84526
RMDr182	RMDr182	RMD	OH16077	mgl-1p::gfp,pha-1 (+)	23°C	81% L4; 5% L3; 14% adult	39771
RMDr183	RMDr183	RMD	OH16077	mgl-1p::gfp,pha-1 (+)	23°C	86% L4; 12% L3; 2% adult	13928
RMEr248	RMEr248	RME	OH17124	otIs837[unc-25prom3Del1::gfp]	23°C	82% L4; 18% L3	35001
RMEr249	RMEr249	RME	OH17124	otIs837[unc-25prom3Del1::gfp]	23°C	86% L4; 14% L3	5473
RMEr250	RMEr250	RME	OH17124	otIs837[unc-25prom3Del1::gfp]	23°C	70% L4; 30% L3	50000
RMEr251	RMEr251	RME	OH17124	otIs837[unc-25prom3Del1::gfp]	23°C	85% L4; 13% L3; 2% adult	21547
RMFr22	RMFr22	RMF	NC4059	pha-1(e2123); wdEx1201 [spe-27p::tagRFP + pha-1(+)]	24°C (Day 1) / 23°C (Day 2)	80% L4; 20% L3	5321
RMFr23	RMFr23	RMF	NC4059	pha-1(e2123); wdEx1201 [spe-27p::tagRFP + pha-1(+)]	24°C (Day 1) / 23°C (Day 2)	75.8% L4; 2.5% L3; 21.7% adult	8977
RMFr24	RMFr24	RMF	NC4059	pha-1(e2123); wdEx1201 [spe-27p::tagRFP + pha-1(+)]	24°C (Day 1) / 23°C (Day 2)	48.2% L4; 13.4% L3; 38.4% adult	13247
RMFr25	RMFr25	RMF	NC4059	pha-1(e2123); wdEx1201 [spe-27p::tagRFP + pha-1(+)]	24°C (Day 1) / 23°C (Day 2)	71% L4; 25% L3; 4% adult	13788
RMGr244	RMGr244	RMG	OH17211	pha-1(e2123) otEx7567[nlp-56p::gfp, pha-1(+)]	23	47% L4; 6% L3; 47% adult	16540
RMGr245	RMGr245	RMG	OH17211	pha-1(e2123) otEx7567[nlp-56p::gfp, pha-1(+)]	23	83.64% L4; 12.73% L3; 3.64% adult	6988
RMGr246	RMGr246	RMG	OH17211	pha-1(e2123) otEx7567[nlp-56p::gfp, pha-1(+)]	23	84% L4; 16% L3	11223
RMGr247	RMGr247	RMG	OH17211	pha-1(e2123) otEx7567[nlp-56p::gfp, pha-1(+)]	23	90% L4; 10% L3	9757
SIAr240	SIAr240	SIA	XE2789	ceh-24::GFP + rol-6(su1006); ceh-17::NLS Tag RFP (a pha-1 rescue line)	23	72% L4; 26% L3; 2% adult	2420
SIAr241	SIAr241	SIA	XE2789	ceh-24::GFP + rol-6(su1006); ceh-17::NLS Tag RFP (a pha-1 rescue line)	23	54% L4; 44% L3; 2% adult	5941
SIAr242	SIAr242	SIA	XE2789	ceh-24::GFP + rol-6(su1006); ceh-17::NLS Tag RFP (a pha-1 rescue line)	23	62% L4; 38% L3	7613
SIAr243	SIAr243	SIA	XE2789	ceh-24::GFP + rol-6(su1006); ceh-17::NLS Tag RFP (a pha-1 rescue line)	23	62% L4; 38% L3	7266
SMBr194	SMBr194	SMB	OH16781	otIs796 X[flp-12DEL3::gfp, unc-122p::Red]	23	65% L4; 22% L3; 13% adult	40930
SMBr195	SMBr195	SMB	OH16781	otIs796 X[flp-12DEL3::gfp, unc-122p::Red]	23	96% L4; 4% L3	100000
SMBr196	SMBr196	SMB	OH16781	otIs796 X[flp-12DEL3::gfp, unc-122p::Red]	23	87% L4; 11% L3; 2% adult	10066
SMBr197	SMBr197	SMB	OH16781	otIs796 X[flp-12DEL3::gfp, unc-122p::Red]	23	47% L4; 3% L3; 50% adult	20438
SMBr198	SMBr198	SMB	OH16781	otIs796 X[flp-12DEL3::gfp, unc-122p::Red]	23	77% L4; 13% L3; 10% adult	128799
SMBr199	SMBr199	SMB	OH16781	otIs796 X[flp-12DEL3::gfp, unc-122p::Red]	23	77% L4; 13% L3; 10% adult	128799
SMDr200	SMDr200	SMD	OH15507	otIs439[lad-2::GFP]; hdIs32[glr-1::dsRED2]	23	2% L3; 28% early L4; 65.5% mid L4; 4.5% late L4	58766
SMDr201	SMDr201	SMD	OH15507	otIs439[lad-2::GFP]; hdIs32[glr-1::dsRED2]	23	10% L3; 37% early L4; 45% mid L4; 8% late L4	49193
SMDr202	SMDr202	SMD	OH15507	otIs439[lad-2::GFP]; hdIs32[glr-1::dsRED2]	23	22.5% L3; 53% early L4; 24.5% mid L4	61990
SMDr203	SMDr203	SMD	OH15507	otIs439[lad-2::GFP]; hdIs32[glr-1::dsRED2]	23	6% L3; 12% early L4; 45% mid L4; 37% late L4	78267
VAr50	VAr50	VA	XE3106	otIs707 [bnc-1P1.8kb::GFP]; wpEx525[Pnlp-38::NLS Tag RFP;pha-1(+)]; pha-1(e2123)	23°C	86% L4; 5% L3; 9% adult	20131
VBr31	VBr31	VB	NC3577	ufIs26 (punc-4::mCherry); otIs707(bnc-1::GFP)	23	70.68% L4	54285
VBr32	VBr32	VB	NC3577	ufIs26 (punc-4::mCherry); otIs707(bnc-1::GFP)	23	n/a	31177
VBr33	VBr33	VB	NC3577	ufIs26 (punc-4::mCherry); otIs707(bnc-1::GFP)	23	74% L4	46377
VBr34	VBr34	VB	NC3577	ufIs26 (punc-4::mCherry); otIs707(bnc-1::GFP)	23	73% L4; 23% L3	47747
VCr138	VCr138	VC	NC3524	ufIs26 [punc-4::mCherry] II; vsIs13[lin-11::pes-10::GFP + lin-15(+)] IV	23	L4	46194
VCr139	VCr139	VC	NC3524	ufIs26 [punc-4::mCherry] II; vsIs13[lin-11::pes-10::GFP + lin-15(+)] IV	23	L4	46194
VCr140	VCr140	VC	NC3524	ufIs26 [punc-4::mCherry] II; vsIs13[lin-11::pes-10::GFP + lin-15(+)] IV	23	L4	22607
VCr141	VCr141	VC	NC3524	ufIs26 [punc-4::mCherry] II; vsIs13[lin-11::pes-10::GFP + lin-15(+)] IV	23	L4	32086
VCr142	VCr142	VC	NC3524	ufIs26 [punc-4::mCherry] II; vsIs13[lin-11::pes-10::GFP + lin-15(+)] IV	23	L4	32086
VCr143	VCr143	VC	NC3524	ufIs26 [punc-4::mCherry] II; vsIs13[lin-11::pes-10::GFP + lin-15(+)] IV	23	L4	25574
VDr77	VDr77	VD	NC3296	juIs223 [ttr-39::mCherry; ttx-3::GFP] IV; ynIs37 [flp-13::GFP] III	23C	Mostly L4 (L3: 6/18, L4:10/18, early adult: 2/18)	28543
VDr78	VDr78	VD	NC3296	juIs223 [ttr-39::mCherry; ttx-3::GFP] IV; ynIs37 [flp-13::GFP] III	23C	L3	19294
VDr79	VDr79	VD	NC3296	juIs223 [ttr-39::mCherry; ttx-3::GFP] IV; ynIs37 [flp-13::GFP] III	23C	L3/L4	26891
VDr81	VDr81	VD	NC3296	juIs223 [ttr-39::mCherry; ttx-3::GFP] IV; ynIs37 [flp-13::GFP] III	23C	L4	35067
