## Supplementary material for "Integrating bulk and single cell RNA-seq refines transcriptomic profiles of individual *C. elegans* neurons": Table S2

gene_id	name	chr	start	end	strand	position	gene_biotype
1	WBGene00020296	rrp-8	IV	396545	399095	+	IV: 396,545- 399,095	protein_coding
2	WBGene00001666	gpa-4	IV	401695	405273	+	IV: 401,695- 405,273	protein_coding
3	WBGene00002243	lad-2	IV	2964334	2978484	-	IV: 2,964,334- 2,978,484	protein_coding
4	WBGene00195988	Y54G2A.59	IV	2981251	2981302	-	IV: 2,981,251- 2,981,302	ncRNA
5	WBGene00202412	Y54G2A.71	IV	2981251	2981302	+	IV: 2,981,251- 2,981,302	ncRNA
6	WBGene00006251	str-220	IV	7169931	7171322	-	IV: 7,169,931- 7,171,322	protein_coding
7	WBGene00006250	str-219	IV	7171489	7172691	-	IV: 7,171,489- 7,172,691	pseudogene
8	WBGene00174812	21ur-12366	IV	7172973	7172993	-	IV: 7,172,973- 7,172,993	piRNA
9	WBGene00006069	str-1	IV	7173789	7175008	+	IV: 7,173,789- 7,175,008	protein_coding
10	WBGene00001456	flp-13	IV	7696932	7698420	-	IV: 7,696,932- 7,698,420	protein_coding
11	WBGene00195932	F33D4.11	IV	7700539	7700761	+	IV: 7,700,539- 7,700,761	ncRNA
12	WBGene00001453	flp-10	IV	7868907	7870081	+	IV: 7,868,907- 7,870,081	protein_coding
13	WBGene00197399	C49H3.14	IV	7924162	7924303	-	IV: 7,924,162- 7,924,303	ncRNA
14	WBGene00016790	C49H3.3	IV	7924350	7924968	+	IV: 7,924,350- 7,924,968	protein_coding
15	WBGene00004471	rps-2	IV	7925298	7926391	-	IV: 7,925,298- 7,926,391	protein_coding
16	WBGene00201576	C49H3.15	IV	7926601	7926814	+	IV: 7,926,601- 7,926,814	ncRNA
17	WBGene00016795	C49H3.12	IV	7926748	7927318	-	IV: 7,926,748- 7,927,318	protein_coding
18	WBGene00001535	gcy-8	IV	7928152	7933782	+	IV: 7,928,152- 7,933,782	protein_coding
19	WBGene00003178	mec-17	IV	7983802	7987183	-	IV: 7,983,802- 7,987,183	protein_coding
20	WBGene00169069	21ur-10739	IV	7987653	7987673	-	IV: 7,987,653- 7,987,673	piRNA
21	WBGene00169592	21ur-9006	IV	7988644	7988664	+	IV: 7,988,644- 7,988,664	piRNA
22	WBGene00000689	col-115	IV	7988685	7991428	+	IV: 7,988,685- 7,991,428	protein_coding
23	WBGene00000906	daf-10	IV	9136933	9146211	-	IV: 9,136,933- 9,146,211	protein_coding
24	WBGene00167260	21ur-9145	IV	9141401	9141421	+	IV: 9,141,401- 9,141,421	piRNA
25	WBGene00001444	flp-1	IV	9144705	9146128	+	IV: 9,144,705- 9,146,128	protein_coding
26	WBGene00004463	rpn-7	IV	9316631	9318632	+	IV: 9,316,631- 9,318,632	protein_coding
27	WBGene00009879	F49C12.10	IV	9318148	9319439	-	IV: 9,318,148- 9,319,439	protein_coding
28	WBGene00009880	F49C12.11	IV	9319380	9320143	+	IV: 9,319,380- 9,320,143	protein_coding
29	WBGene00009881	F49C12.12	IV	9320122	9321089	-	IV: 9,320,122- 9,321,089	protein_coding
30	WBGene00009882	vha-17	IV	9321801	9322525	+	IV: 9,321,801- 9,322,525	protein_coding
31	WBGene00009883	nspg-11	IV	9322489	9324089	-	IV: 9,322,489- 9,324,089	protein_coding
32	WBGene00007304	ttr-39	IV	10088367	10089877	-	IV:10,088,367-10,089,877	protein_coding
33	WBGene00007305	ttbk-5	IV	10090658	10092389	+	IV:10,090,658-10,092,389	protein_coding
34	WBGene00166790	21ur-13929	IV	10091131	10091151	+	IV:10,091,131-10,091,151	piRNA
35	WBGene00014665	C04G2.3	IV	10093061	10093511	+	IV:10,093,061-10,093,511	pseudogene
36	WBGene00003167	mec-3	IV	10458816	10461867	-	IV:10,458,816-10,461,867	protein_coding
37	WBGene00219874	F01D4.12	IV	10464386	10464483	-	IV:10,464,386-10,464,483	ncRNA
38	WBGene00008485	ugt-43	IV	10464588	10467297	+	IV:10,464,588-10,467,297	protein_coding
39	WBGene00012189	W02A2.4	IV	13339724	13342333	+	IV:13,339,724-13,342,333	pseudogene
40	WBGene00012190	W02A2.5	IV	13342855	13346408	+	IV:13,342,855-13,346,408	protein_coding
41	WBGene00003755	nlp-17	IV	13505270	13505762	-	IV:13,505,270-13,505,762	protein_coding
42	WBGene00012867	seld-1	IV	13505444	13509243	+	IV:13,505,444-13,509,243	protein_coding
43	WBGene00012866	afmd-2	IV	13509224	13513433	+	IV:13,509,224-13,513,433	protein_coding
44	WBGene00013300	lgc-7	IV	14709586	14714738	+	IV:14,709,586-14,714,738	protein_coding
45	WBGene00172328	21ur-6177	IV	14712579	14712599	-	IV:14,712,579-14,712,599	piRNA
46	WBGene00046692	21ur-2123	IV	14713082	14713102	+	IV:14,713,082-14,713,102	piRNA
47	WBGene00172945	21ur-13182	IV	14713083	14713103	+	IV:14,713,083-14,713,103	piRNA
48	WBGene00166717	21ur-14037	IV	14713138	14713158	-	IV:14,713,138-14,713,158	piRNA
49	WBGene00170272	21ur-8031	IV	14713140	14713160	-	IV:14,713,140-14,713,160	piRNA
50	WBGene00049619	21ur-4896	IV	14713194	14713214	+	IV:14,713,194-14,713,214	piRNA
51	WBGene00048964	21ur-2677	IV	14713542	14713562	-	IV:14,713,542-14,713,562	piRNA
52	WBGene00047080	21ur-3981	IV	14714440	14714460	-	IV:14,714,440-14,714,460	piRNA
53	WBGene00170408	21ur-12822	IV	14714441	14714461	-	IV:14,714,441-14,714,461	piRNA
54	WBGene00170491	21ur-9911	IV	14714443	14714463	-	IV:14,714,443-14,714,463	piRNA
55	WBGene00165549	21ur-10033	IV	14714755	14714775	-	IV:14,714,755-14,714,775	piRNA
56	WBGene00047625	21ur-739	IV	14714756	14714776	-	IV:14,714,756-14,714,776	piRNA
57	WBGene00045891	21ur-4772	IV	14714760	14714780	-	IV:14,714,760-14,714,780	piRNA
58	WBGene00173955	21ur-8928	IV	14715375	14715395	-	IV:14,715,375-14,715,395	piRNA
59	WBGene00168702	21ur-14113	IV	14715724	14715744	+	IV:14,715,724-14,715,744	piRNA
60	WBGene00013338	lgc-8	IV	14715800	14720440	+	IV:14,715,800-14,720,440	protein_coding
61	WBGene00171578	21ur-14761	IV	14715868	14715888	+	IV:14,715,868-14,715,888	piRNA
62	WBGene00049051	21ur-1624	IV	14715965	14715985	-	IV:14,715,965-14,715,985	piRNA
63	WBGene00167806	21ur-8118	IV	14716126	14716146	-	IV:14,716,126-14,716,146	piRNA
64	WBGene00046857	21ur-2680	IV	14716285	14716305	+	IV:14,716,285-14,716,305	piRNA
65	WBGene00001460	flp-17	IV	17190204	17191891	-	IV:17,190,204-17,191,891	protein_coding
66	WBGene00046720	21ur-3217	IV	17190929	17190949	+	IV:17,190,929-17,190,949	piRNA
67	WBGene00170510	21ur-12283	IV	17191307	17191327	-	IV:17,191,307-17,191,327	piRNA
68	WBGene00047812	21ur-2713	IV	17191310	17191330	-	IV:17,191,310-17,191,330	piRNA
69	WBGene00171842	21ur-7573	IV	17191492	17191512	+	IV:17,191,492-17,191,512	piRNA
70	WBGene00171361	21ur-11286	IV	17192999	17193019	-	IV:17,192,999-17,193,019	piRNA
71	WBGene00172068	21ur-15412	IV	17193514	17193534	+	IV:17,193,514-17,193,534	piRNA
72	WBGene00172584	21ur-11704	IV	17193635	17193655	-	IV:17,193,635-17,193,655	piRNA
73	WBGene00166583	21ur-8541	IV	17193638	17193658	-	IV:17,193,638-17,193,658	piRNA
74	WBGene00046667	21ur-3778	IV	17194749	17194769	-	IV:17,194,749-17,194,769	piRNA
75	WBGene00174105	21ur-15430	IV	17194752	17194772	-	IV:17,194,752-17,194,772	piRNA
76	WBGene00172063	21ur-6075	IV	17195074	17195094	-	IV:17,195,074-17,195,094	piRNA
77	WBGene00166586	21ur-5682	IV	17195587	17195607	-	IV:17,195,587-17,195,607	piRNA
78	WBGene00174885	21ur-13070	IV	17195591	17195611	-	IV:17,195,591-17,195,611	piRNA
79	WBGene00166407	21ur-8087	IV	17195796	17195816	-	IV:17,195,796-17,195,816	piRNA
80	WBGene00015173	trpp-11	III	795136	809437	+	III: 795,136- 809,437	protein_coding
81	WBGene00000903	daf-7	III	811844	813773	+	III: 811,844- 813,773	protein_coding
82	WBGene00219297	T23F11.11	III	4669912	4671591	-	III: 4,669,912- 4,671,591	protein_coding
83	WBGene00005170	srg-13	III	4672249	4674164	+	III: 4,672,249- 4,674,164	protein_coding
84	WBGene00020092	pcf-11	III	5024914	5029825	+	III: 5,024,914- 5,029,825	protein_coding
85	WBGene00220249	R144.19	III	5029917	5030454	+	III: 5,029,917- 5,030,454	lincRNA
86	WBGene00002218	klp-6	III	5030929	5036583	+	III: 5,030,929- 5,036,583	protein_coding
87	WBGene00195017	srpr-2.2	III	5031410	5031708	-	III: 5,031,410- 5,031,708	ncRNA
88	WBGene00201261	R144.16	III	5031670	5031817	-	III: 5,031,670- 5,031,817	ncRNA
89	WBGene00020436	amdh-1	III	6251811	6271283	+	III: 6,251,811- 6,271,283	protein_coding
90	WBGene00005166	srg-8	III	6253553	6254837	-	III: 6,253,553- 6,254,837	protein_coding
91	WBGene00005167	srg-9	III	6255459	6256775	-	III: 6,255,459- 6,256,775	protein_coding
92	WBGene00199841	T12A2.19	III	6256260	6256346	+	III: 6,256,260- 6,256,346	ncRNA
93	WBGene00005159	srg-1	III	6256948	6258362	-	III: 6,256,948- 6,258,362	protein_coding
94	WBGene00005160	srg-2	III	6258590	6260215	-	III: 6,258,590- 6,260,215	protein_coding
95	WBGene00001612	glr-1	III	8584163	8588642	-	III: 8,584,163- 8,588,642	protein_coding
96	WBGene00195577	C06E1.12	III	8588915	8589062	+	III: 8,588,915- 8,589,062	ncRNA
97	WBGene00015520	fip-3	III	8589336	8589488	-	III: 8,589,336- 8,589,488	protein_coding
98	WBGene00015521	fipr-16	III	8590833	8590982	-	III: 8,590,833- 8,590,982	protein_coding
99	WBGene00015522	C06E1.7	III	8591271	8593720	-	III: 8,591,271- 8,593,720	protein_coding
100	WBGene00195329	ZK512.12	III	9133874	9134019	-	III: 9,133,874- 9,134,019	ncRNA
101	WBGene00001135	eat-4	III	9136887	9141827	+	III: 9,136,887- 9,141,827	protein_coding
102	WBGene00011964	saeg-2	III	9240363	9242514	+	III: 9,240,363- 9,242,514	protein_coding
103	WBGene00196388	T23G5.10	III	9241659	9241793	-	III: 9,241,659- 9,241,793	ncRNA
104	WBGene00195317	T23G5.9	III	9242008	9242135	-	III: 9,242,008- 9,242,135	ncRNA
105	WBGene00202322	T23G5.11	III	9242530	9242726	-	III: 9,242,530- 9,242,726	ncRNA
106	WBGene00000934	dat-1	III	9242975	9246802	+	III: 9,242,975- 9,246,802	protein_coding
107	WBGene00006783	unc-47	III	10183762	10186260	-	III:10,183,762-10,186,260	protein_coding
108	WBGene00201285	T20G5.16	III	10187848	10188108	-	III:10,187,848-10,188,108	ncRNA
109	WBGene00004255	epac-1	III	10189212	10195405	+	III:10,189,212-10,195,405	protein_coding
110	WBGene00012559	epg-3	III	12934717	12942288	+	III:12,934,717-12,942,288	protein_coding
111	WBGene00006762	unc-25	III	12942651	12949883	+	III:12,942,651-12,949,883	protein_coding
112	WBGene00001455	flp-12	X	4591281	4592350	-	X: 4,591,281- 4,592,350	protein_coding
113	WBGene00020496	spat-3	X	4596011	4605928	-	X: 4,596,011- 4,605,928	protein_coding
114	WBGene00019345	tmem-135	X	4673706	4677350	+	X: 4,673,706- 4,677,350	protein_coding
115	WBGene00001454	flp-11	X	4677334	4678129	-	X: 4,677,334- 4,678,129	protein_coding
116	WBGene00206361	K02G10.15	X	4680939	4682716	-	X: 4,680,939- 4,682,716	protein_coding
117	WBGene00220003	K02G10.16	X	4681275	4681417	-	X: 4,681,275- 4,681,417	ncRNA
118	WBGene00196911	C53B7.10	X	6853104	6853245	+	X: 6,853,104- 6,853,245	ncRNA
119	WBGene00200781	C53B7.11	X	6853104	6853256	-	X: 6,853,104- 6,853,256	ncRNA
120	WBGene00004370	rig-3	X	6853618	6860922	+	X: 6,853,618- 6,860,922	protein_coding
121	WBGene00001463	flp-20	X	9349276	9349894	-	X: 9,349,276- 9,349,894	protein_coding
122	WBGene00003232	mgl-1	X	9968517	9976306	-	X: 9,968,517- 9,976,306	protein_coding
123	WBGene00200119	ZC506.8	X	9975913	9976228	-	X: 9,975,913- 9,976,228	ncRNA
124	WBGene00201954	ZC506.9	X	9976055	9976228	+	X: 9,976,055- 9,976,228	ncRNA
125	WBGene00197614	ZC506.6	X	9976873	9976930	-	X: 9,976,873- 9,976,930	ncRNA
126	WBGene00012326	W07E11.1	X	10084622	10104650	+	X:10,084,622-10,104,650	protein_coding
127	WBGene00001446	flp-3	X	10091946	10092964	-	X:10,091,946-10,092,964	protein_coding
128	WBGene00001445	flp-2	X	10094430	10095245	-	X:10,094,430-10,095,245	protein_coding
129	WBGene00001462	flp-19	X	10604686	10605831	+	X:10,604,686-10,605,831	protein_coding
130	WBGene00006654	ttx-3	X	11764456	11769378	-	X:11,764,456-11,769,378	protein_coding
131	WBGene00010520	cpx-2	X	13066974	13071220	-	X:13,066,974-13,071,220	protein_coding
132	WBGene00201392	K03A11.8	X	13074547	13074836	-	X:13,074,547-13,074,836	ncRNA
133	WBGene00000450	ceh-28	X	13074673	13076092	+	X:13,074,673-13,076,092	protein_coding
134	WBGene00000457	ceh-36	X	14183221	14186566	-	X:14,183,221-14,186,566	protein_coding
135	WBGene00011684	T10B10.8	X	15161283	15166222	-	X:15,161,283-15,166,222	protein_coding
136	WBGene00011685	T10B10.9	X	15164408	15164855	+	X:15,164,408-15,164,855	protein_coding
137	WBGene00003840	ocr-3	X	15168724	15173636	+	X:15,168,724-15,173,636	protein_coding
138	WBGene00004777	ser-2	X	15286533	15302963	-	X:15,286,533-15,302,963	protein_coding
139	WBGene00197838	C02D4.6	X	15305754	15305900	+	X:15,305,754-15,305,900	ncRNA
140	WBGene00198227	C02D4.7	X	15305756	15305901	-	X:15,305,756-15,305,901	ncRNA
141	WBGene00006541	tbh-1	X	15500256	15504895	-	X:15,500,256-15,504,895	protein_coding
142	WBGene00044142	H13N06.7	X	15503124	15505452	+	X:15,503,124-15,505,452	protein_coding
143	WBGene00006494	zipt-7.2	X	15506037	15507880	-	X:15,506,037-15,507,880	protein_coding
144	WBGene00196273	H13N06.9	X	15508091	15508219	+	X:15,508,091-15,508,219	ncRNA
145	WBGene00200534	H13N06.10	X	15508505	15508643	+	X:15,508,505-15,508,643	ncRNA
146	WBGene00000440	ceh-17	I	4568765	4570027	-	I: 4,568,765- 4,570,027	protein_coding
147	WBGene00000629	col-52	I	4571192	4575038	-	I: 4,571,192- 4,575,038	protein_coding
148	WBGene00199008	T27A3.11	I	6133007	6133129	-	I: 6,133,007- 6,133,129	ncRNA
149	WBGene00003878	pept-3	I	6133245	6137977	+	I: 6,133,245- 6,137,977	protein_coding
150	WBGene00001644	gly-19	I	7112867	7115055	+	I: 7,112,867- 7,115,055	protein_coding
151	WBGene00010740	K10D3.6	I	7116329	7116655	-	I: 7,116,329- 7,116,655	protein_coding
152	WBGene00220018	K10D3.9	I	7116735	7116830	-	I: 7,116,735- 7,116,830	ncRNA
153	WBGene00001614	glr-3	I	7117808	7121545	+	I: 7,117,808- 7,121,545	protein_coding
154	WBGene00173107	21ur-14256	I	7118507	7118527	-	I: 7,118,507- 7,118,527	piRNA
155	WBGene00011582	ntr-1	I	12615921	12624241	+	I:12,615,921-12,624,241	protein_coding
156	WBGene00011586	flp-33	I	12624234	12625238	-	I:12,624,234-12,625,238	protein_coding
157	WBGene00011583	T07D10.3	I	12626674	12629082	-	I:12,626,674-12,629,082	protein_coding
158	WBGene00197781	T04D3.10	I	13324169	13324254	+	I:13,324,169-13,324,254	ncRNA
159	WBGene00014502	T04D3.t3	I	13324180	13324251	-	I:13,324,180-13,324,251	tRNA
160	WBGene00014500	T04D3.t1	I	13324995	13325066	+	I:13,324,995-13,325,066	tRNA
161	WBGene00001555	gcy-35	I	13325230	13333513	+	I:13,325,230-13,333,513	protein_coding
162	WBGene00008695	F11C3.1	I	14867924	14871365	+	I:14,867,924-14,871,365	protein_coding
163	WBGene00006845	unc-122	I	14872112	14875436	+	I:14,872,112-14,875,436	protein_coding
164	WBGene00005866	srw-119	V	2998542	2999836	-	V: 2,998,542- 2,999,836	protein_coding
165	WBGene00005861	srw-114	V	3000426	3002016	-	V: 3,000,426- 3,002,016	pseudogene
166	WBGene00018694	F52E1.5	V	8379506	8383668	+	V: 8,379,506- 8,383,668	protein_coding
167	WBGene00044696	F52E1.14	V	8383922	8384871	+	V: 8,383,922- 8,384,871	protein_coding
168	WBGene00002021	hsp-17	V	8384799	8385929	-	V: 8,384,799- 8,385,929	protein_coding
169	WBGene00001534	gcy-7	V	8387356	8392324	+	V: 8,387,356- 8,392,324	protein_coding
170	WBGene00009100	rgef-1	V	9556027	9561674	-	V: 9,556,027- 9,561,674	protein_coding
171	WBGene00165044	21ur-12258	V	9560996	9561016	+	V: 9,560,996- 9,561,016	piRNA
172	WBGene00009101	F25B3.4	V	9565337	9568807	-	V: 9,565,337- 9,568,807	protein_coding
173	WBGene00000725	col-152	V	10560921	10562252	+	V:10,560,921-10,562,252	protein_coding
174	WBGene00198126	F32G8.9	V	10563412	10563538	-	V:10,563,412-10,563,538	ncRNA
175	WBGene00199091	F32G8.10	V	10564424	10564555	-	V:10,564,424-10,564,555	ncRNA
176	WBGene00000298	cat-4	V	10564880	10566464	+	V:10,564,880-10,566,464	protein_coding
177	WBGene00044791	bnc-1	V	12275570	12277046	-	V:12,275,570-12,277,046	protein_coding
178	WBGene00196997	F55C5.15	V	12277081	12277131	-	V:12,277,081-12,277,131	ncRNA
179	WBGene00010095	F55C5.6	V	12279506	12281461	+	V:12,279,506-12,281,461	pseudogene
180	WBGene00001539	gcy-13	V	12363754	12369537	-	V:12,363,754-12,369,537	protein_coding
181	WBGene00197155	F23H12.15	V	12370042	12370181	-	V:12,370,042-12,370,181	ncRNA
182	WBGene00009095	F23H12.7	V	12371686	12372969	+	V:12,371,686-12,372,969	protein_coding
183	WBGene00011328	T01D3.3	V	13704271	13711091	+	V:13,704,271-13,711,091	protein_coding
184	WBGene00011327	hlh-34	V	13705967	13707395	-	V:13,705,967-13,707,395	protein_coding
185	WBGene00169817	21ur-13168	V	13711191	13711211	-	V:13,711,191-13,711,211	piRNA
186	WBGene00005987	srx-96	V	13711360	13713019	+	V:13,711,360-13,713,019	protein_coding
187	WBGene00199811	F55B12.15	V	13810389	13810598	-	V:13,810,389-13,810,598	ncRNA
188	WBGene00195398	F55B12.12	V	13811140	13811321	-	V:13,811,140-13,811,321	ncRNA
189	WBGene00195941	F55B12.13	V	13811607	13811823	+	V:13,811,607-13,811,823	ncRNA
190	WBGene00000447	ceh-24	V	13813231	13815350	+	V:13,813,231-13,815,350	protein_coding
191	WBGene00005359	srh-142	V	16459336	16460966	-	V:16,459,336-16,460,966	protein_coding
192	WBGene00011619	T08G3.7	V	16462438	16466359	+	V:16,462,438-16,466,359	pseudogene
193	WBGene00005714	srv-3	V	19706285	19708949	-	V:19,706,285-19,708,949	protein_coding
194	WBGene00012836	Y43F8C.15	V	19709775	19710614	-	V:19,709,775-19,710,614	protein_coding
195	WBGene00045344	Y43F8C.23	V	19710845	19711746	-	V:19,710,845-19,711,746	protein_coding
196	WBGene00045345	Y43F8C.24	V	19711999	19712872	-	V:19,711,999-19,712,872	pseudogene
197	WBGene00009106	acs-12	V	20904169	20907433	+	V:20,904,169-20,907,433	protein_coding
198	WBGene00009104	F25C8.1	V	20907470	20909746	-	V:20,907,470-20,909,746	pseudogene
199	WBGene00044187	ttll-9	V	20910467	20914387	+	V:20,910,467-20,914,387	protein_coding
200	WBGene00003774	nmr-1	II	5440238	5446606	-	II: 5,440,238- 5,446,606	protein_coding
201	WBGene00200072	F56D1.12	II	5446676	5446807	-	II: 5,446,676- 5,446,807	ncRNA
202	WBGene00201245	F56D1.13	II	5447489	5447629	-	II: 5,447,489- 5,447,629	ncRNA
203	WBGene00023407	cex-1	II	5447681	5448634	+	II: 5,447,681- 5,448,634	protein_coding
204	WBGene00004267	rab-3	II	5721767	5727853	-	II: 5,721,767- 5,727,853	protein_coding
205	WBGene00196521	C18A3.16	II	5727769	5727959	+	II: 5,727,769- 5,727,959	ncRNA
206	WBGene00197102	C18A3.18	II	5727774	5727897	-	II: 5,727,774- 5,727,897	ncRNA
207	WBGene00198236	C18A3.20	II	5728140	5728200	+	II: 5,728,140- 5,728,200	ncRNA
208	WBGene00015944	C18A3.7	II	5729597	5730443	-	II: 5,729,597- 5,730,443	protein_coding
209	WBGene00044668	C18A3.11	II	5731033	5731741	+	II: 5,731,033- 5,731,741	protein_coding
210	WBGene00004398	rol-8	II	7544108	7545335	+	II: 7,544,108- 7,545,335	protein_coding
211	WBGene00199461	ZK1290.20	II	7545434	7545560	-	II: 7,545,434- 7,545,560	ncRNA
212	WBGene00022890	fbxa-224	II	7546780	7548144	-	II: 7,546,780- 7,548,144	protein_coding
213	WBGene00006600	tph-1	II	7549335	7551983	+	II: 7,549,335- 7,551,983	protein_coding
214	WBGene00197293	ZK1290.18	II	7549436	7549584	-	II: 7,549,436- 7,549,584	ncRNA
215	WBGene00010456	srdh-1	II	8264661	8267360	+	II: 8,264,661- 8,267,360	protein_coding
216	WBGene00010457	K01C8.2	II	8267228	8269451	-	II: 8,267,228- 8,269,451	protein_coding
217	WBGene00202033	K01C8.11	II	8270210	8270347	+	II: 8,270,210- 8,270,347	ncRNA
218	WBGene00006562	tdc-1	II	8270597	8273615	+	II: 8,270,597- 8,273,615	protein_coding
219	WBGene00197819	T01B7.11	II	8732700	8732843	-	II: 8,732,700- 8,732,843	ncRNA
220	WBGene00004397	rol-6	II	8733050	8734239	+	II: 8,733,050- 8,734,239	protein_coding
221	WBGene00006744	unc-4	II	9897751	9900376	-	II: 9,897,751- 9,900,376	protein_coding
222	WBGene00195581	F26C11.5	II	9901273	9901322	+	II: 9,901,273- 9,901,322	ncRNA
223	WBGene00196580	F26C11.6	II	9901273	9901322	-	II: 9,901,273- 9,901,322	ncRNA
224	WBGene00009147	F26C11.3	II	9903057	9915099	-	II: 9,903,057- 9,915,099	protein_coding
225	WBGene00001532	gcy-5	II	10310400	10316219	-	II:10,310,400-10,316,219	protein_coding
226	WBGene00010832	idpp-8	II	10315552	10320029	+	II:10,315,552-10,320,029	protein_coding
227	WBGene00194935	M02G9.4	II	10317307	10317631	+	II:10,317,307-10,317,631	protein_coding
228	WBGene00006788	unc-53	II	11058047	11089456	-	II:11,058,047-11,089,456	protein_coding
229	WBGene00199032	C09H10.14	II	11089631	11089780	+	II:11,089,631-11,089,780	ncRNA
230	WBGene00004455	rpl-42	II	11092713	11094022	+	II:11,092,713-11,094,022	protein_coding
231	WBGene00012915	lgc-35	II	12836480	12840157	-	II:12,836,480-12,840,157	protein_coding
