## Supplementary material for "Integrating bulk and single cell RNA-seq refines transcriptomic profiles of individual *C. elegans* neurons": Table S4

NonNeuronal_Ground_Truth
WBGene00000007
WBGene00000029
WBGene00000034
WBGene00000040
WBGene00000080
WBGene00000081
WBGene00000099
WBGene00000148
WBGene00000172
WBGene00000200
WBGene00000214
WBGene00000253
WBGene00000264
WBGene00000265
WBGene00000372
WBGene00000386
WBGene00000411
WBGene00000413
WBGene00000423
WBGene00000425
WBGene00000498
WBGene00000503
WBGene00000539
WBGene00000543
WBGene00000695
WBGene00000717
WBGene00000795
WBGene00000804
WBGene00000814
WBGene00000839
WBGene00000865
WBGene00000866
WBGene00000930
WBGene00000967
WBGene00000996
WBGene00001000
WBGene00001002
WBGene00001016
WBGene00001028
WBGene00001046
WBGene00001069
WBGene00001087
WBGene00001099
WBGene00001153
WBGene00001214
WBGene00001236
WBGene00001239
WBGene00001328
WBGene00001398
WBGene00001399
WBGene00001401
WBGene00001402
WBGene00001413
WBGene00001430
WBGene00001438
WBGene00001465
WBGene00001481
WBGene00001483
WBGene00001506
WBGene00001511
WBGene00001513
WBGene00001569
WBGene00001578
WBGene00001583
WBGene00001599
WBGene00001600
WBGene00001603
WBGene00001625
WBGene00001644
WBGene00001683
WBGene00001686
WBGene00001701
WBGene00001730
WBGene00001813
WBGene00001814
WBGene00001828
WBGene00001862
WBGene00001864
WBGene00001872
WBGene00001952
WBGene00001973
WBGene00001984
WBGene00002044
WBGene00002054
WBGene00002057
WBGene00002059
WBGene00002064
WBGene00002068
WBGene00002110
WBGene00002200
WBGene00002225
WBGene00002226
WBGene00002228
WBGene00002229
WBGene00002244
WBGene00002247
WBGene00002497
WBGene00003036
WBGene00003055
WBGene00003155
WBGene00003161
WBGene00003214
WBGene00003220
WBGene00003222
WBGene00003224
WBGene00003228
WBGene00003229
WBGene00003253
WBGene00003258
WBGene00003369
WBGene00003370
WBGene00003410
WBGene00003424
WBGene00003425
WBGene00003426
WBGene00003429
WBGene00003430
WBGene00003431
WBGene00003432
WBGene00003434
WBGene00003435
WBGene00003437
WBGene00003442
WBGene00003443
WBGene00003449
WBGene00003507
WBGene00003508
WBGene00003528
WBGene00003552
WBGene00003567
WBGene00003577
WBGene00003612
WBGene00003628
WBGene00003704
WBGene00003717
WBGene00003730
WBGene00003785
WBGene00003845
WBGene00003887
WBGene00003933
WBGene00003939
WBGene00003943
WBGene00003955
WBGene00003956
WBGene00003960
WBGene00003982
WBGene00003991
WBGene00003993
WBGene00003999
WBGene00004004
WBGene00004016
WBGene00004026
WBGene00004042
WBGene00004043
WBGene00004113
WBGene00004141
WBGene00004178
WBGene00004196
WBGene00004221
WBGene00004239
WBGene00004259
WBGene00004297
WBGene00004333
WBGene00004343
WBGene00004355
WBGene00004374
WBGene00004726
WBGene00004738
WBGene00004747
WBGene00004796
WBGene00004953
WBGene00004962
WBGene00004964
WBGene00004966
WBGene00004972
WBGene00004973
WBGene00004975
WBGene00004976
WBGene00006047
WBGene00006311
WBGene00006374
WBGene00006375
WBGene00006379
WBGene00006408
WBGene00006454
WBGene00006464
WBGene00006489
WBGene00006540
WBGene00006542
WBGene00006587
WBGene00006596
WBGene00006619
WBGene00006672
WBGene00006688
WBGene00006754
WBGene00006764
WBGene00006822
WBGene00006856
WBGene00006886
WBGene00006916
WBGene00006944
WBGene00006955
WBGene00007024
WBGene00007117
WBGene00007228
WBGene00007262
WBGene00007270
WBGene00007307
WBGene00007332
WBGene00007615
WBGene00007624
WBGene00007640
WBGene00007680
WBGene00007732
WBGene00007733
WBGene00007773
WBGene00007784
WBGene00007917
WBGene00007975
WBGene00008062
WBGene00008085
WBGene00008127
WBGene00008145
WBGene00008220
WBGene00008412
WBGene00008426
WBGene00008491
WBGene00008547
WBGene00008567
WBGene00008580
WBGene00008603
WBGene00008605
WBGene00008654
WBGene00008694
WBGene00008781
WBGene00008806
WBGene00009187
WBGene00009189
WBGene00009211
WBGene00009397
WBGene00009445
WBGene00009470
WBGene00009493
WBGene00009606
WBGene00009895
WBGene00009946
WBGene00009973
WBGene00010062
WBGene00010123
WBGene00010124
WBGene00010135
WBGene00010184
WBGene00010228
WBGene00010256
WBGene00010266
WBGene00010340
WBGene00010492
WBGene00010537
WBGene00010593
WBGene00010609
WBGene00010651
WBGene00010663
WBGene00010665
WBGene00010675
WBGene00010706
WBGene00010734
WBGene00010745
WBGene00010785
WBGene00010809
WBGene00010943
WBGene00011003
WBGene00011104
WBGene00011182
WBGene00011235
WBGene00011323
WBGene00011376
WBGene00011448
WBGene00011489
WBGene00011501
WBGene00011505
WBGene00011583
WBGene00011736
WBGene00011831
WBGene00011832
WBGene00011938
WBGene00011945
WBGene00012186
WBGene00012259
WBGene00012316
WBGene00012387
WBGene00012559
WBGene00012650
WBGene00012704
WBGene00012756
WBGene00012767
WBGene00012845
WBGene00013189
WBGene00013352
WBGene00013457
WBGene00013499
WBGene00013541
WBGene00013575
WBGene00013716
WBGene00013996
WBGene00014117
WBGene00014240
WBGene00015028
WBGene00015083
WBGene00015235
WBGene00015258
WBGene00015450
WBGene00015565
WBGene00015684
WBGene00015689
WBGene00015802
WBGene00015899
WBGene00015912
WBGene00015936
WBGene00015954
WBGene00016020
WBGene00016204
WBGene00016210
WBGene00016236
WBGene00016283
WBGene00016329
WBGene00016440
WBGene00016450
WBGene00016592
WBGene00016642
WBGene00016653
WBGene00016722
WBGene00016728
WBGene00016730
WBGene00016732
WBGene00016769
WBGene00016848
WBGene00016960
WBGene00017103
WBGene00017133
WBGene00017159
WBGene00017169
WBGene00017263
WBGene00017272
WBGene00017273
WBGene00017375
WBGene00017376
WBGene00017490
WBGene00017498
WBGene00017499
WBGene00017501
WBGene00017535
WBGene00017540
WBGene00017559
WBGene00017574
WBGene00017625
WBGene00017843
WBGene00017990
WBGene00018174
WBGene00018206
WBGene00018237
WBGene00018269
WBGene00018403
WBGene00018636
WBGene00018657
WBGene00018718
WBGene00018731
WBGene00018819
WBGene00018827
WBGene00018904
WBGene00018949
WBGene00018986
WBGene00019011
WBGene00019013
WBGene00019017
WBGene00019060
WBGene00019289
WBGene00019376
WBGene00019464
WBGene00019473
WBGene00019492
WBGene00019608
WBGene00019617
WBGene00019620
WBGene00019629
WBGene00019667
WBGene00019682
WBGene00019717
WBGene00019763
WBGene00019811
WBGene00019819
WBGene00019864
WBGene00019963
WBGene00020035
WBGene00020062
WBGene00020068
WBGene00020091
WBGene00020117
WBGene00020155
WBGene00020187
WBGene00020191
WBGene00020201
WBGene00020286
WBGene00020466
WBGene00020532
WBGene00020588
WBGene00020600
WBGene00020661
WBGene00020687
WBGene00020693
WBGene00020784
WBGene00020847
WBGene00020884
WBGene00020906
WBGene00020911
WBGene00021058
WBGene00021270
WBGene00021282
WBGene00021296
WBGene00021391
WBGene00021797
WBGene00022034
WBGene00022076
WBGene00022224
WBGene00022286
WBGene00022371
WBGene00022381
WBGene00022554
WBGene00022743
WBGene00022750
WBGene00022781
WBGene00022801
WBGene00022827
WBGene00043067
WBGene00044069
WBGene00077766
WBGene00194892
WBGene00219649
