## Supplementary material for "Integrating bulk and single cell RNA-seq refines transcriptomic profiles of individual *C. elegans* neurons": Table S5

Ubiquitous_Ground_Truth
WBGene00010957
WBGene00010958
WBGene00014454
WBGene00010959
WBGene00010960
WBGene00010961
WBGene00000829
WBGene00010962
WBGene00010963
WBGene00010964
WBGene00010965
WBGene00014472
WBGene00010966
WBGene00010967
WBGene00017926
WBGene00021394
WBGene00004493
WBGene00020298
WBGene00045249
WBGene00020297
WBGene00004427
WBGene00021926
WBGene00021921
WBGene00004497
WBGene00003947
WBGene00019537
WBGene00021506
WBGene00001173
WBGene00006920
WBGene00021420
WBGene00022089
WBGene00022075
WBGene00022380
WBGene00235102
WBGene00021883
WBGene00006708
WBGene00021888
WBGene00021890
WBGene00022069
WBGene00003153
WBGene00001999
WBGene00015251
WBGene00015248
WBGene00018145
WBGene00020930
WBGene00016432
WBGene00021286
WBGene00004419
WBGene00019719
WBGene00022678
WBGene00017925
WBGene00020679
WBGene00017121
WBGene00004432
WBGene00019162
WBGene00043064
WBGene00022776
WBGene00004494
WBGene00006780
WBGene00001853
WBGene00022235
WBGene00022248
WBGene00006917
WBGene00004473
WBGene00022618
WBGene00016405
WBGene00017053
WBGene00000292
WBGene00004477
WBGene00018349
WBGene00020447
WBGene00019900
WBGene00004046
WBGene00004703
WBGene00004471
WBGene00000183
WBGene00004732
WBGene00018361
WBGene00002162
WBGene00003961
WBGene00077437
WBGene00009012
WBGene00013882
WBGene00006941
WBGene00004463
WBGene00009880
WBGene00009881
WBGene00009882
WBGene00014772
WBGene00007880
WBGene00010639
WBGene00009322
WBGene00006699
WBGene00008149
WBGene00005663
WBGene00010677
WBGene00010556
WBGene00008506
WBGene00006779
WBGene00004800
WBGene00001189
WBGene00006527
WBGene00011292
WBGene00012014
WBGene00011722
WBGene00002981
WBGene00001426
WBGene00002344
WBGene00004474
WBGene00011481
WBGene00011480
WBGene00004204
WBGene00008505
WBGene00001019
WBGene00007107
WBGene00007111
WBGene00002223
WBGene00007514
WBGene00003148
WBGene00004480
WBGene00010232
WBGene00002335
WBGene00003920
WBGene00006415
WBGene00002363
WBGene00014095
WBGene00014096
WBGene00011737
WBGene00000122
WBGene00007091
WBGene00004448
WBGene00004492
WBGene00007730
WBGene00002002
WBGene00003150
WBGene00008034
WBGene00001007
WBGene00008624
WBGene00004424
WBGene00013463
WBGene00001393
WBGene00004410
WBGene00013378
WBGene00004278
WBGene00014938
WBGene00004430
WBGene00004443
WBGene00003085
WBGene00010794
WBGene00007058
WBGene00013307
WBGene00001558
WBGene00000763
WBGene00013308
WBGene00000192
WBGene00013311
WBGene00004487
WBGene00013317
WBGene00012765
WBGene00012766
WBGene00012768
WBGene00004357
WBGene00006698
WBGene00006405
WBGene00002005
WBGene00008198
WBGene00007824
WBGene00021043
WBGene00018795
WBGene00006715
WBGene00001561
WBGene00004498
WBGene00019327
WBGene00019333
WBGene00021170
WBGene00000263
WBGene00006697
WBGene00022492
WBGene00022347
WBGene00022336
WBGene00022053
WBGene00004128
WBGene00004491
WBGene00004088
WBGene00000464
WBGene00000160
WBGene00022170
WBGene00022169
WBGene00006725
WBGene00016635
WBGene00021800
WBGene00003372
WBGene00004428
WBGene00004451
WBGene00008121
WBGene00007574
WBGene00002267
WBGene00003476
WBGene00007969
WBGene00004414
WBGene00006537
WBGene00002202
WBGene00007630
WBGene00004381
WBGene00001034
WBGene00006959
WBGene00011282
WBGene00011198
WBGene00011110
WBGene00004470
WBGene00000223
WBGene00000380
WBGene00003915
WBGene00009440
WBGene00004469
WBGene00016439
WBGene00016167
WBGene00006519
WBGene00000229
WBGene00022599
WBGene00004095
WBGene00021312
WBGene00003901
WBGene00019831
WBGene00018963
WBGene00015470
WBGene00004481
WBGene00004435
WBGene00004321
WBGene00000182
WBGene00007016
WBGene00000381
WBGene00017161
WBGene00016194
WBGene00006727
WBGene00017775
WBGene00017778
WBGene00020209
WBGene00021534
WBGene00004459
WBGene00004472
WBGene00020442
WBGene00001972
WBGene00016981
WBGene00016977
WBGene00004482
WBGene00015811
WBGene00015810
WBGene00001005
WBGene00004503
WBGene00003162
WBGene00018131
WBGene00002083
WBGene00004462
WBGene00001168
WBGene00022738
WBGene00015099
WBGene00003858
WBGene00019401
WBGene00004390
WBGene00018152
WBGene00004483
WBGene00004450
WBGene00004490
WBGene00004417
WBGene00020636
WBGene00001748
WBGene00017274
WBGene00019196
WBGene00001503
WBGene00015581
WBGene00004420
WBGene00022793
WBGene00022794
WBGene00022791
WBGene00004449
WBGene00018846
WBGene00000041
WBGene00000542
WBGene00019680
WBGene00004433
WBGene00015755
WBGene00004187
WBGene00015352
WBGene00003952
WBGene00006840
WBGene00000414
WBGene00022865
WBGene00016250
WBGene00004460
WBGene00015126
WBGene00015128
WBGene00019301
WBGene00019305
WBGene00006975
WBGene00014031
WBGene00006768
WBGene00014036
WBGene00011144
WBGene00011300
WBGene00001749
WBGene00010796
WBGene00010037
WBGene00004980
WBGene00001094
WBGene00007184
WBGene00010130
WBGene00014218
WBGene00006755
WBGene00001955
WBGene00006704
WBGene00006910
WBGene00006911
WBGene00000567
WBGene00014016
WBGene00014017
WBGene00009594
WBGene00007010
WBGene00011867
WBGene00000833
WBGene00006802
WBGene00003225
WBGene00010842
WBGene00010479
WBGene00006536
WBGene00004302
WBGene00010480
WBGene00004736
WBGene00000475
WBGene00006843
WBGene00012973
WBGene00004284
WBGene00012760
WBGene00004705
WBGene00003826
WBGene00000201
WBGene00001946
WBGene00004506
WBGene00004919
WBGene00013734
WBGene00007030
WBGene00004700
WBGene00012553
WBGene00006728
WBGene00012717
WBGene00006798
WBGene00003047
WBGene00009732
WBGene00012097
WBGene00006439
WBGene00012094
WBGene00011474
WBGene00011735
WBGene00011734
WBGene00003048
WBGene00018985
WBGene00000164
WBGene00016643
WBGene00016997
WBGene00304812
WBGene00020507
WBGene00004423
WBGene00016616
WBGene00002210
WBGene00022199
WBGene00000175
WBGene00018701
WBGene00001685
WBGene00001684
WBGene00004951
WBGene00022745
WBGene00006921
WBGene00001994
WBGene00000157
WBGene00000207
WBGene00003963
WBGene00004148
WBGene00004438
WBGene00018376
WBGene00000066
WBGene00022500
WBGene00000149
WBGene00016292
WBGene00019250
WBGene00002190
WBGene00002023
WBGene00002007
WBGene00021050
WBGene00003053
WBGene00003163
WBGene00000210
WBGene00015168
WBGene00018519
WBGene00006757
WBGene00001169
WBGene00001945
WBGene00001854
WBGene00019294
WBGene00015391
WBGene00000884
WBGene00016033
WBGene00006479
WBGene00015181
WBGene00016009
WBGene00009888
WBGene00001081
WBGene00006839
WBGene00001331
WBGene00008999
WBGene00008745
WBGene00009812
WBGene00002261
WBGene00008586
WBGene00001502
WBGene00000277
WBGene00010424
WBGene00045495
WBGene00014294
WBGene00008601
WBGene00003903
WBGene00010993
WBGene00007531
WBGene00001898
WBGene00009574
WBGene00007350
WBGene00001329
WBGene00008980
WBGene00010433
WBGene00007877
WBGene00010981
WBGene00001130
WBGene00004276
WBGene00219609
WBGene00018187
WBGene00020146
WBGene00022951
WBGene00018710
WBGene00016489
WBGene00271642
WBGene00003600
WBGene00004274
WBGene00004418
WBGene00016905
WBGene00004143
WBGene00022042
WBGene00007009
WBGene00022027
WBGene00001745
WBGene00004429
WBGene00004888
WBGene00003111
WBGene00006702
WBGene00004441
WBGene00001196
WBGene00004743
WBGene00021771
WBGene00004409
WBGene00021350
WBGene00021355
WBGene00000408
WBGene00021474
WBGene00017735
WBGene00022280
WBGene00000800
WBGene00004920
WBGene00022127
WBGene00004412
WBGene00022114
WBGene00000199
WBGene00003836
WBGene00021839
WBGene00021844
WBGene00021548
WBGene00004147
WBGene00016321
WBGene00004425
WBGene00006833
WBGene00018765
WBGene00018764
WBGene00020190
WBGene00020185
WBGene00003950
WBGene00006805
WBGene00002696
WBGene00017088
WBGene00004464
WBGene00016603
WBGene00021629
WBGene00000140
WBGene00003061
WBGene00022836
WBGene00000962
WBGene00020131
WBGene00004479
WBGene00004436
WBGene00016650
WBGene00016655
WBGene00004415
WBGene00015007
WBGene00006961
WBGene00006791
WBGene00019770
WBGene00023068
WBGene00017671
WBGene00017675
WBGene00016258
WBGene00000502
WBGene00003924
WBGene00002717
WBGene00004087
WBGene00004131
WBGene00000230
WBGene00017852
WBGene00004431
WBGene00019693
WBGene00006919
WBGene00018509
WBGene00004505
WBGene00045483
WBGene00015176
WBGene00018008
WBGene00006823
WBGene00022748
WBGene00020838
WBGene00000500
WBGene00004486
WBGene00016754
WBGene00015687
WBGene00019993
WBGene00004273
WBGene00019007
WBGene00000896
WBGene00006607
WBGene00019003
WBGene00019001
WBGene00002783
WBGene00020931
WBGene00001682
WBGene00016493
WBGene00016494
WBGene00017098
WBGene00019322
WBGene00016746
WBGene00020397
WBGene00003964
WBGene00008852
WBGene00009050
WBGene00009051
WBGene00006753
WBGene00007256
WBGene00009004
WBGene00008765
WBGene00009919
WBGene00012140
WBGene00001648
WBGene00000938
WBGene00008414
WBGene00009141
WBGene00077728
WBGene00003818
WBGene00008398
WBGene00006386
WBGene00000163
WBGene00000869
WBGene00010560
WBGene00010564
WBGene00002196
WBGene00009920
WBGene00011827
WBGene00008530
WBGene00004305
WBGene00003953
WBGene00000409
WBGene00003925
WBGene00003052
WBGene00009454
WBGene00004484
WBGene00011631
WBGene00011629
WBGene00009478
WBGene00007855
WBGene00011531
WBGene00001574
WBGene00012376
WBGene00001167
WBGene00009126
WBGene00006407
WBGene00004268
WBGene00002026
WBGene00007646
WBGene00007647
WBGene00004807
WBGene00077771
WBGene00002070
WBGene00004488
WBGene00000466
WBGene00004426
WBGene00007621
WBGene00001145
WBGene00009161
WBGene00006528
WBGene00000371
WBGene00010730
WBGene00003639
WBGene00003396
WBGene00003564
WBGene00013709
WBGene00011864
WBGene00004476
WBGene00000843
WBGene00003902
WBGene00004444
WBGene00010326
WBGene00009119
WBGene00003926
WBGene00004408
WBGene00009122
WBGene00016395
WBGene00016393
WBGene00004466
WBGene00002191
WBGene00000912
WBGene00018849
WBGene00011156
WBGene00003123
WBGene00011059
WBGene00010244
WBGene00002000
WBGene00001008
WBGene00010419
WBGene00006889
WBGene00012193
WBGene00012194
WBGene00001746
WBGene00012484
WBGene00001427
WBGene00003989
WBGene00006529
WBGene00003948
WBGene00004895
WBGene00012274
WBGene00006595
WBGene00004915
WBGene00007217
WBGene00007216
WBGene00013020
WBGene00013595
WBGene00013597
WBGene00006709
WBGene00004445
WBGene00012353
WBGene00012354
WBGene00004475
WBGene00006565
WBGene00013406
WBGene00004489
WBGene00013678
WBGene00013202
WBGene00003951
WBGene00009559
WBGene00001030
WBGene00004495
WBGene00009558
WBGene00006730
WBGene00006789
WBGene00001488
WBGene00002189
WBGene00009367
WBGene00000881
WBGene00004677
WBGene00004512
WBGene00004567
WBGene00004622
WBGene00004496
WBGene00019983
WBGene00000552
WBGene00004266
WBGene00302980
WBGene00002016
WBGene00002018
WBGene00020390
WBGene00020391
WBGene00021486
WBGene00021562
WBGene00020696
WBGene00003025
WBGene00017982
WBGene00017984
WBGene00017988
WBGene00016509
WBGene00004136
WBGene00001037
WBGene00003637
WBGene00016062
WBGene00002215
WBGene00003927
WBGene00018426
WBGene00003954
WBGene00004502
WBGene00000534
WBGene00019808
WBGene00000802
WBGene00004373
WBGene00020275
WBGene00018491
WBGene00004897
WBGene00020950
WBGene00020951
WBGene00006803
WBGene00021959
WBGene00021956
WBGene00021960
WBGene00017317
WBGene00017605
WBGene00022410
WBGene00020246
WBGene00004453
WBGene00004499
WBGene00016500
WBGene00016496
WBGene00022401
WBGene00017016
WBGene00005648
WBGene00018700
WBGene00018290
WBGene00018285
WBGene00018294
WBGene00002017
WBGene00019466
WBGene00019467
WBGene00001909
WBGene00001915
WBGene00001910
WBGene00001911
WBGene00009580
WBGene00009584
WBGene00009772
WBGene00007786
WBGene00010177
WBGene00007534
WBGene00006460
WBGene00003065
WBGene00001747
WBGene00003923
WBGene00010012
WBGene00001303
WBGene00008919
WBGene00008920
WBGene00000065
WBGene00000064
WBGene00007385
WBGene00004152
WBGene00009829
WBGene00000554
WBGene00008338
WBGene00009534
WBGene00010075
WBGene00004032
WBGene00004138
WBGene00001088
WBGene00011449
WBGene00011015
WBGene00012245
WBGene00010736
WBGene00004442
WBGene00013899
WBGene00012337
WBGene00001137
WBGene00001496
WBGene00009992
WBGene00009996
WBGene00009975
WBGene00010260
WBGene00000097
WBGene00003916
WBGene00009804
WBGene00013025
WBGene00003922
WBGene00008262
WBGene00011250
WBGene00000915
WBGene00006836
WBGene00004336
WBGene00004485
WBGene00006808
WBGene00007235
WBGene00000883
WBGene00000879
WBGene00004452
WBGene00003079
WBGene00012348
WBGene00001080
WBGene00013344
WBGene00013345
WBGene00013347
WBGene00045366
WBGene00012813
WBGene00012829
WBGene00006786
WBGene00010507
WBGene00185118
WBGene00004413
WBGene00001851
WBGene00012853
WBGene00011392
WBGene00001431
WBGene00009294
WBGene00004504
WBGene00020181
WBGene00018572
WBGene00018784
WBGene00219707
WBGene00022453
WBGene00219758
WBGene00004896
WBGene00004467
WBGene00019220
WBGene00003825
WBGene00001976
WBGene00019893
WBGene00019888
WBGene00020868
WBGene00018017
WBGene00004434
WBGene00006923
WBGene00006434
WBGene00004701
WBGene00016115
WBGene00016118
WBGene00000403
WBGene00020026
WBGene00016244
WBGene00016311
WBGene00016316
WBGene00002980
WBGene00019607
WBGene00019061
WBGene00020894
WBGene00002045
WBGene00016961
WBGene00000198
WBGene00004930
WBGene00004447
WBGene00016173
WBGene00002008
WBGene00018395
WBGene00006703
WBGene00000390
WBGene00020114
WBGene00003045
WBGene00015203
WBGene00015064
WBGene00002994
WBGene00011638
WBGene00006913
WBGene00004208
WBGene00011510
WBGene00008053
WBGene00004421
WBGene00000377
WBGene00000379
WBGene00001840
WBGene00010879
WBGene00002065
WBGene00004416
WBGene00004440
WBGene00002295
WBGene00014307
WBGene00014308
WBGene00014309
WBGene00000378
WBGene00011884
WBGene00007684
WBGene00007683
WBGene00009712
WBGene00004446
WBGene00011977
WBGene00012004
WBGene00012002
WBGene00011966
WBGene00007227
WBGene00008404
WBGene00006433
WBGene00011273
WBGene00009945
WBGene00006651
WBGene00007022
WBGene00006918
WBGene00008480
WBGene00004134
WBGene00011303
WBGene00003367
WBGene00000293
WBGene00010333
WBGene00000472
WBGene00009353
WBGene00004454
WBGene00003831
WBGene00004478
WBGene00009575
WBGene00011528
WBGene00008165
WBGene00007192
WBGene00007193
WBGene00004698
WBGene00010054
WBGene00001031
WBGene00008549
WBGene00013924
WBGene00004468
WBGene00002262
WBGene00001679
WBGene00009692
WBGene00009691
WBGene00009688
WBGene00009660
WBGene00004271
WBGene00012471
WBGene00006601
WBGene00012468
WBGene00004167
WBGene00012602
WBGene00008930
WBGene00006999
WBGene00002264
WBGene00009739
WBGene00009740
WBGene00013094
WBGene00004456
WBGene00012983
WBGene00001971
WBGene00009180
WBGene00001225
WBGene00012179
WBGene00044728
WBGene00013168
