## Supplementary material for "Integrating bulk and single cell RNA-seq refines transcriptomic profiles of individual *C. elegans* neurons": Table S14

gene	wormbase_id
sra-5	WBGene00005031
sra-15	WBGene00005041
sra-16	WBGene00005042
sra-19	WBGene00005045
srb-2	WBGene00005067
srb-4	WBGene00005069
srb-7	WBGene00005072
srb-8	WBGene00005073
srb-9	WBGene00005074
srb-10	WBGene00005075
srd-6	WBGene00005084
srd-14	WBGene00005092
srd-22	WBGene00005100
srd-24	WBGene00005102
srd-37	WBGene00005115
srd-52	WBGene00005130
srd-62	WBGene00005139
srg-18	WBGene00005175
srg-19	WBGene00005176
srg-35	WBGene00005192
srg-43	WBGene00005200
srg-49	WBGene00005206
srg-63	WBGene00005220
srh-6	WBGene00005232
srh-9	WBGene00005235
srh-12	WBGene00005238
srh-13	WBGene00005239
srh-29	WBGene00005252
srh-43	WBGene00005266
srh-53	WBGene00005276
srh-54	WBGene00005277
srh-65	WBGene00005286
srh-66	WBGene00005287
srh-77	WBGene00005298
srh-81	WBGene00005302
srh-84	WBGene00005305
srh-86	WBGene00005307
srh-90	WBGene00005311
srh-91	WBGene00005312
srh-93	WBGene00005314
srh-101	WBGene00005320
srh-103	WBGene00005322
srh-106	WBGene00005325
srh-107	WBGene00005326
srh-108	WBGene00005327
srh-110	WBGene00005329
srh-114	WBGene00005333
srh-117	WBGene00005336
srh-126	WBGene00005343
srh-144	WBGene00005360
srh-150	WBGene00005366
srh-151	WBGene00005367
srh-152	WBGene00005368
srh-153	WBGene00005369
srh-155	WBGene00005371
srh-156	WBGene00005372
srh-157	WBGene00005373
srh-158	WBGene00005374
srh-160	WBGene00005376
srh-161	WBGene00005377
srh-162	WBGene00005378
srh-163	WBGene00005379
srh-164	WBGene00005380
srh-165	WBGene00005381
srh-168	WBGene00005384
srh-175	WBGene00005391
srh-189	WBGene00005403
srh-198	WBGene00005409
srh-202	WBGene00005413
srh-210	WBGene00005420
srh-221	WBGene00005431
srh-224	WBGene00005434
srh-230	WBGene00005438
srh-238	WBGene00005445
srh-249	WBGene00005455
srh-253	WBGene00005459
srh-254	WBGene00005460
srh-256	WBGene00005462
srh-259	WBGene00005465
srh-260	WBGene00005466
srh-261	WBGene00005467
srh-262	WBGene00005468
srh-263	WBGene00005469
srh-267	WBGene00005473
srh-278	WBGene00005483
srh-280	WBGene00005485
srh-294	WBGene00005498
srh-302	WBGene00005506
srh-306	WBGene00005510
srh-307	WBGene00005511
sri-3	WBGene00005515
sri-8	WBGene00005520
sri-22	WBGene00005534
sri-23	WBGene00005535
sri-35	WBGene00005547
sri-41	WBGene00005553
sri-44	WBGene00005556
sri-49	WBGene00005561
sri-52	WBGene00005564
sri-55	WBGene00005567
sri-56	WBGene00005568
sri-58	WBGene00005570
sri-59	WBGene00005571
sri-64	WBGene00005576
sri-68	WBGene00005580
sri-75	WBGene00005587
sri-76	WBGene00005588
srj-12	WBGene00005600
srj-16	WBGene00005604
srj-17	WBGene00005605
srj-34	WBGene00005619
srj-35	WBGene00005620
srj-51	WBGene00005630
srp-5	WBGene00005646
srp-9	WBGene00005650
srp-10	WBGene00005651
srr-5	WBGene00005656
sru-5	WBGene00005668
sru-10	WBGene00005673
sru-14	WBGene00005677
sru-32	WBGene00005695
sru-33	WBGene00005696
sru-34	WBGene00005697
sru-41	WBGene00005704
sru-43	WBGene00005706
sru-46	WBGene00005709
srv-18	WBGene00005729
srv-20	WBGene00005731
srv-23	WBGene00005734
srv-35	WBGene00005746
srv-36	WBGene00005747
srw-5	WBGene00005752
srw-18	WBGene00005765
srw-25	WBGene00005772
srw-27	WBGene00005774
srw-28	WBGene00005775
srw-30	WBGene00005777
srw-37	WBGene00005784
srw-45	WBGene00005792
srw-46	WBGene00005793
srw-47	WBGene00005794
srw-49	WBGene00005796
srw-50	WBGene00005797
srw-52	WBGene00005799
srw-58	WBGene00005805
srw-64	WBGene00005811
srw-65	WBGene00005812
srw-70	WBGene00005817
srw-74	WBGene00005821
srw-75	WBGene00005822
srw-78	WBGene00005825
srw-80	WBGene00005827
srw-81	WBGene00005828
srw-92	WBGene00005839
srw-93	WBGene00005840
srw-96	WBGene00005843
srw-104	WBGene00005851
srw-105	WBGene00005852
srw-106	WBGene00005853
srw-110	WBGene00005857
srw-114	WBGene00005861
srw-116	WBGene00005863
srw-125	WBGene00005872
srw-126	WBGene00005873
srw-128	WBGene00005875
srw-131	WBGene00005878
srw-132	WBGene00005879
srx-11	WBGene00005902
srx-15	WBGene00005906
srx-25	WBGene00005916
srx-27	WBGene00005918
srx-30	WBGene00005921
srx-35	WBGene00005926
srx-37	WBGene00005928
srx-49	WBGene00005940
srx-52	WBGene00005943
srx-53	WBGene00005944
srx-55	WBGene00005946
srx-57	WBGene00005948
srx-61	WBGene00005952
srx-69	WBGene00005960
srx-70	WBGene00005961
srx-71	WBGene00005962
srx-72	WBGene00005963
srx-75	WBGene00005966
srx-79	WBGene00005970
srx-81	WBGene00005972
srx-83	WBGene00005974
srx-89	WBGene00005980
srx-91	WBGene00005982
srx-94	WBGene00005985
srx-99	WBGene00005990
srx-100	WBGene00005991
srx-103	WBGene00005994
srx-106	WBGene00005997
srx-107	WBGene00005998
srx-109	WBGene00006000
srx-123	WBGene00006014
srx-124	WBGene00006015
srx-126	WBGene00006017
srx-127	WBGene00006018
srx-132	WBGene00006023
srx-138	WBGene00006029
srz-57	WBGene00007676
srz-43	WBGene00008328
srz-2	WBGene00008813
srz-33	WBGene00008941
srz-34	WBGene00008942
srz-36	WBGene00008943
srz-65	WBGene00009570
srz-17	WBGene00009764
srz-92	WBGene00009910
srz-93	WBGene00009911
srbc-52	WBGene00010024
srz-30	WBGene00010390
srz-21	WBGene00010529
srt-21	WBGene00010818
srt-46	WBGene00010930
srab-19	WBGene00011703
srt-57	WBGene00011818
srxa-17	WBGene00012048
srbc-74	WBGene00012053
srz-50	WBGene00012078
srxa-3	WBGene00012320
srz-45	WBGene00012403
srz-73	WBGene00012419
srbc-73	WBGene00012517
sre-17	WBGene00012706
sre-25	WBGene00013283
srt-51	WBGene00013320
srbc-80	WBGene00013624
srz-53	WBGene00013625
srz-52	WBGene00013627
srz-35	WBGene00013821
srz-49	WBGene00014723
srz-46	WBGene00014764
srab-27	WBGene00014832
srt-66	WBGene00015078
srbc-4	WBGene00015432
srbc-35	WBGene00015575
srz-77	WBGene00015654
srt-25	WBGene00015862
srt-26	WBGene00016047
srb-14	WBGene00016338
srab-5	WBGene00016470
srt-72	WBGene00016478
srbc-18	WBGene00016688
srt-71	WBGene00016851
srt-9	WBGene00016853
srt-10	WBGene00016854
srbc-15	WBGene00017496
srt-60	WBGene00018553
srz-88	WBGene00019050
srz-89	WBGene00019469
srsx-20	WBGene00019853
srab-15	WBGene00020059
srz-7	WBGene00020547
srbc-69	WBGene00020751
srz-27	WBGene00021181
srz-28	WBGene00021182
srd-76	WBGene00021218
srsx-4	WBGene00022407
srz-8	WBGene00022483
srh-188	WBGene00022658
srz-80	WBGene00023464
srz-81	WBGene00023465
srz-87	WBGene00023470
srz-86	WBGene00023471
srz-55	WBGene00023476
srz-68	WBGene00023480
srz-22	WBGene00023481
srz-84	WBGene00023488
srz-26	WBGene00023507
srz-39	WBGene00023509
srz-40	WBGene00023510
srz-41	WBGene00023511
srz-51	WBGene00023512
srz-98	WBGene00023516
srz-76	WBGene00023518
srbc-72	WBGene00044093
srh-121	WBGene00044095
srh-96	WBGene00044096
srh-64	WBGene00044097
srbc-28	WBGene00044101
srbc-46	WBGene00044102
srbc-47	WBGene00044103
srbc-53	WBGene00044104
srh-191	WBGene00044119
srsx-23	WBGene00044126
srg-52	WBGene00045309
M01G12.11	WBGene00010824
T26E3.12	WBGene00077686
K02E7.8	WBGene00023315
F39E9.8	WBGene00023281
F39E9.9	WBGene00023282
W10G11.8	WBGene00023358
srw-62	WBGene00005809
ZK829.12	WBGene00014991
Y45F10B.17	WBGene00045045
Y45F10B.18	WBGene00045059
srz-59	WBGene00010394
T27E7.12	WBGene00045313
Y57G11C.26	WBGene00014923
Y57G11C.29	WBGene00014925
Y57G11C.28	WBGene00014924
Y57G11C.30	WBGene00014926
Y73F8A.4	WBGene00014948
Y105C5A.19	WBGene00014961
Y105C5A.20	WBGene00014962
Y7A9C.12	WBGene00045106
Y7A9C.2	WBGene00014862
C35D6.13	WBGene00045101
C35D6.12	WBGene00045040
F58E2.6	WBGene00023302
F58E2.1	WBGene00023301
srz-69	WBGene00023475
C33A12.18	WBGene00014693
T19C4.10	WBGene00014841
ZC455.13	WBGene00194786
ZK1037.12	WBGene00045514
ZK1037.2	WBGene00014993
R08H2.15	WBGene00077589
T23F1.2	WBGene00014845
K08G2.16	WBGene00050949
H24D24.3	WBGene00077604
F22B8.2	WBGene00014741
F22B8.9	WBGene00077608
F44G3.4	WBGene00014757
F21H7.6	WBGene00014740
C31A11.12	WBGene00077614
F26D2.8	WBGene00014745
F36D3.15	WBGene00077619
T03E6.11	WBGene00050961
Y70C5C.8	WBGene00077621
Y102A5C.42	WBGene00077626
srh-237	WBGene00005444
Y68A4A.8	WBGene00014943
Y61B8A.3	WBGene00014937
T27C5.15	WBGene00077631
T27C5.17	WBGene00077633
T27C5.6	WBGene00012079
Y6G8.10	WBGene00077459
C47A10.13	WBGene00050897
Y59A8A.6	WBGene00014927
ZK262.12	WBGene00014984
Y60A3A.17	WBGene00014934
K02E2.5	WBGene00014794
T03D3.7	WBGene00023335
T03D3.8	WBGene00023336
T03D3.9	WBGene00023337
T03D3.10	WBGene00023338
T03D3.13	WBGene00023339
srh-146	WBGene00005362
srh-85	WBGene00005306
srw-135	WBGene00005882
D1065.2	WBGene00023264
sri-72	WBGene00005584
srj-52	WBGene00005631
sre-10	WBGene00017330
R03H4.8	WBGene00023327
T07C12.4	WBGene00014833
