## Supplementary material for "Integrating bulk and single cell RNA-seq refines transcriptomic profiles of individual *C. elegans* neurons": Table S15

name	wormbase_id
aex-2	WBGene00000085
cfz-2	WBGene00000478
dop-1	WBGene00001052
dop-2	WBGene00001053
egl-6	WBGene00001175
egl-47	WBGene00001211
fmi-1	WBGene00001475
gar-1	WBGene00001517
gar-2	WBGene00001518
gar-3	WBGene00001519
lite-1	WBGene00001803
lat-1	WBGene00002251
lat-2	WBGene00002252
mgl-1	WBGene00003232
mgl-2	WBGene00003233
npr-1	WBGene00003807
npr-2	WBGene00003808
odr-10	WBGene00003856
srlf-35	WBGene00004144
srlf-36	WBGene00004176
srlf-37	WBGene00004177
ser-1	WBGene00004776
ser-2	WBGene00004777
ser-3	WBGene00004778
ser-4	WBGene00004779
ser-7	WBGene00004780
sra-1	WBGene00005027
sra-2	WBGene00005028
sra-3	WBGene00005029
sra-4	WBGene00005030
sra-5	WBGene00005031
sra-6	WBGene00005032
sra-7	WBGene00005033
sra-8	WBGene00005034
sra-9	WBGene00005035
sra-10	WBGene00005036
sra-11	WBGene00005037
sra-12	WBGene00005038
sra-13	WBGene00005039
sra-14	WBGene00005040
sra-15	WBGene00005041
sra-16	WBGene00005042
sra-17	WBGene00005043
sra-18	WBGene00005044
sra-19	WBGene00005045
sra-20	WBGene00005046
sra-21	WBGene00005047
sra-22	WBGene00005048
sra-23	WBGene00005049
sra-24	WBGene00005050
sra-25	WBGene00005051
sra-26	WBGene00005052
sra-27	WBGene00005053
sra-28	WBGene00005054
sra-29	WBGene00005055
sra-30	WBGene00005056
sra-31	WBGene00005057
sra-32	WBGene00005058
sra-33	WBGene00005059
sra-34	WBGene00005060
sra-35	WBGene00005061
sra-36	WBGene00005062
sra-37	WBGene00005063
sra-38	WBGene00005064
sra-39	WBGene00005065
srb-1	WBGene00005066
srb-2	WBGene00005067
srb-3	WBGene00005068
srb-4	WBGene00005069
srb-5	WBGene00005070
srb-6	WBGene00005071
srb-7	WBGene00005072
srb-8	WBGene00005073
srb-9	WBGene00005074
srb-10	WBGene00005075
srb-11	WBGene00005076
src-1	WBGene00005077
src-2	WBGene00005078
srd-1	WBGene00005079
srd-2	WBGene00005080
srd-3	WBGene00005081
srd-4	WBGene00005082
srd-5	WBGene00005083
srd-6	WBGene00005084
srd-7	WBGene00005085
srd-8	WBGene00005086
srd-9	WBGene00005087
srd-10	WBGene00005088
srd-11	WBGene00005089
srd-12	WBGene00005090
srd-13	WBGene00005091
srd-14	WBGene00005092
srd-15	WBGene00005093
srd-16	WBGene00005094
srd-17	WBGene00005095
srd-18	WBGene00005096
srd-19	WBGene00005097
srd-20	WBGene00005098
srd-21	WBGene00005099
srd-22	WBGene00005100
srd-23	WBGene00005101
srd-24	WBGene00005102
srd-25	WBGene00005103
srd-26	WBGene00005104
srd-27	WBGene00005105
srd-28	WBGene00005106
srd-29	WBGene00005107
srd-30	WBGene00005108
srd-31	WBGene00005109
srd-32	WBGene00005110
srd-33	WBGene00005111
srd-34	WBGene00005112
srd-35	WBGene00005113
srd-36	WBGene00005114
srd-37	WBGene00005115
srd-38	WBGene00005116
srd-39	WBGene00005117
srd-40	WBGene00005118
srd-41	WBGene00005119
srd-42	WBGene00005120
srd-43	WBGene00005121
srd-44	WBGene00005122
srd-45	WBGene00005123
srd-46	WBGene00005124
srd-47	WBGene00005125
srd-48	WBGene00005126
srd-49	WBGene00005127
srd-50	WBGene00005128
srd-51	WBGene00005129
srd-52	WBGene00005130
srd-53	WBGene00005131
srd-54	WBGene00005132
srd-55	WBGene00005133
srd-56	WBGene00005134
srd-58	WBGene00005135
srd-59	WBGene00005136
srd-60	WBGene00005137
srd-61	WBGene00005138
srd-62	WBGene00005139
srd-63	WBGene00005140
srd-64	WBGene00005141
srd-65	WBGene00005142
srd-66	WBGene00005143
srd-67	WBGene00005144
srd-68	WBGene00005145
srd-69	WBGene00005146
srd-70	WBGene00005147
srd-71	WBGene00005148
sre-1	WBGene00005149
sre-2	WBGene00005150
srf-1	WBGene00005151
srf-2	WBGene00005152
srf-3	WBGene00005153
srf-4	WBGene00005154
srf-5	WBGene00005155
srf-6	WBGene00005156
srf-8	WBGene00005157
srf-9	WBGene00005158
srg-1	WBGene00005159
srg-2	WBGene00005160
srg-3	WBGene00005161
srg-4	WBGene00005162
srg-5	WBGene00005163
srg-6	WBGene00005164
srg-7	WBGene00005165
srg-8	WBGene00005166
srg-9	WBGene00005167
srg-10	WBGene00005168
srg-11	WBGene00005169
srg-13	WBGene00005170
srg-14	WBGene00005171
srg-15	WBGene00005172
srg-16	WBGene00005173
srg-17	WBGene00005174
srg-18	WBGene00005175
srg-19	WBGene00005176
srg-20	WBGene00005177
srg-21	WBGene00005178
srg-22	WBGene00005179
srg-23	WBGene00005180
srg-24	WBGene00005181
srg-25	WBGene00005182
srg-26	WBGene00005183
srg-27	WBGene00005184
srg-28	WBGene00005185
srg-29	WBGene00005186
srg-30	WBGene00005187
srg-31	WBGene00005188
srg-32	WBGene00005189
srg-33	WBGene00005190
srg-34	WBGene00005191
srg-35	WBGene00005192
srg-36	WBGene00005193
srg-37	WBGene00005194
srg-38	WBGene00005195
srg-39	WBGene00005196
srg-40	WBGene00005197
srg-41	WBGene00005198
srg-42	WBGene00005199
srg-43	WBGene00005200
srg-44	WBGene00005201
srg-45	WBGene00005202
srg-46	WBGene00005203
srg-47	WBGene00005204
srg-48	WBGene00005205
srg-49	WBGene00005206
srg-50	WBGene00005207
srg-51	WBGene00005208
srg-53	WBGene00005210
srg-54	WBGene00005211
srg-55	WBGene00005212
srg-56	WBGene00005213
srg-57	WBGene00005214
srg-58	WBGene00005215
srg-59	WBGene00005216
srg-60	WBGene00005217
srg-61	WBGene00005218
srg-62	WBGene00005219
srg-63	WBGene00005220
srg-64	WBGene00005221
srg-65	WBGene00005222
srg-66	WBGene00005223
srg-67	WBGene00005224
srg-68	WBGene00005225
srg-69	WBGene00005226
srh-1	WBGene00005227
srh-2	WBGene00005228
srh-3	WBGene00005229
srh-4	WBGene00005230
srh-5	WBGene00005231
srh-6	WBGene00005232
srh-7	WBGene00005233
srh-8	WBGene00005234
srh-9	WBGene00005235
srh-10	WBGene00005236
srh-11	WBGene00005237
srh-12	WBGene00005238
srh-13	WBGene00005239
srh-15	WBGene00005240
srh-16	WBGene00005241
srh-17	WBGene00005242
srh-18	WBGene00005243
srh-19	WBGene00005244
srh-20	WBGene00005245
srh-21	WBGene00005246
srh-22	WBGene00005247
srh-23	WBGene00005248
srh-25	WBGene00005249
srh-27	WBGene00005250
srh-28	WBGene00005251
srh-29	WBGene00005252
srh-30	WBGene00005253
srh-31	WBGene00005254
srh-32	WBGene00005255
srh-33	WBGene00005256
srh-34	WBGene00005257
srh-35	WBGene00005258
srh-36	WBGene00005259
srh-37	WBGene00005260
srh-38	WBGene00005261
srh-39	WBGene00005262
srh-40	WBGene00005263
srh-41	WBGene00005264
srh-42	WBGene00005265
srh-43	WBGene00005266
srh-44	WBGene00005267
srh-45	WBGene00005268
srh-46	WBGene00005269
srh-47	WBGene00005270
srh-48	WBGene00005271
srh-49	WBGene00005272
srh-50	WBGene00005273
srh-51	WBGene00005274
srh-52	WBGene00005275
srh-53	WBGene00005276
srh-54	WBGene00005277
srh-55	WBGene00005278
srh-56	WBGene00005279
srh-57	WBGene00005280
srh-59	WBGene00005281
srh-60	WBGene00005282
srh-61	WBGene00005283
srh-62	WBGene00005284
srh-63	WBGene00005285
srh-65	WBGene00005286
srh-66	WBGene00005287
srh-67	WBGene00005288
srh-68	WBGene00005289
srh-69	WBGene00005290
srh-70	WBGene00005291
srh-71	WBGene00005292
srh-72	WBGene00005293
srh-73	WBGene00005294
srh-74	WBGene00005295
srh-75	WBGene00005296
srh-76	WBGene00005297
srh-77	WBGene00005298
srh-78	WBGene00005299
srh-79	WBGene00005300
srh-80	WBGene00005301
srh-81	WBGene00005302
srh-82	WBGene00005303
srh-83	WBGene00005304
srh-84	WBGene00005305
srh-85	WBGene00005306
srh-86	WBGene00005307
srh-87	WBGene00005308
srh-88	WBGene00005309
srh-89	WBGene00005310
srh-90	WBGene00005311
srh-91	WBGene00005312
srh-92	WBGene00005313
srh-93	WBGene00005314
srh-95	WBGene00005315
srh-97	WBGene00005316
srh-98	WBGene00005317
srh-99	WBGene00005318
srh-100	WBGene00005319
srh-101	WBGene00005320
srh-102	WBGene00005321
srh-103	WBGene00005322
srh-104	WBGene00005323
srh-106	WBGene00005325
srh-107	WBGene00005326
srh-108	WBGene00005327
srh-109	WBGene00005328
srh-110	WBGene00005329
srh-111	WBGene00005330
srh-112	WBGene00005331
srh-113	WBGene00005332
srh-114	WBGene00005333
srh-115	WBGene00005334
srh-116	WBGene00005335
srh-117	WBGene00005336
srh-118	WBGene00005337
srh-119	WBGene00005338
srh-120	WBGene00005339
srh-122	WBGene00005340
srh-123	WBGene00005341
srh-125	WBGene00005342
srh-126	WBGene00005343
srh-127	WBGene00005344
srh-128	WBGene00005345
srh-129	WBGene00005346
srh-130	WBGene00005347
srh-131	WBGene00005348
srh-132	WBGene00005349
srh-133	WBGene00005350
srh-134	WBGene00005351
srh-135	WBGene00005352
srh-136	WBGene00005353
srh-137	WBGene00005354
srh-138	WBGene00005355
srh-139	WBGene00005356
srh-140	WBGene00005357
srh-141	WBGene00005358
srh-142	WBGene00005359
srh-144	WBGene00005360
srh-145	WBGene00005361
srh-146	WBGene00005362
srh-147	WBGene00005363
srh-148	WBGene00005364
srh-149	WBGene00005365
srh-150	WBGene00005366
srh-151	WBGene00005367
srh-152	WBGene00005368
srh-153	WBGene00005369
srh-154	WBGene00005370
srh-155	WBGene00005371
srh-156	WBGene00005372
srh-157	WBGene00005373
srh-158	WBGene00005374
srh-159	WBGene00005375
srh-160	WBGene00005376
srh-161	WBGene00005377
srh-162	WBGene00005378
srh-163	WBGene00005379
srh-164	WBGene00005380
srh-165	WBGene00005381
srh-166	WBGene00005382
srh-167	WBGene00005383
srh-168	WBGene00005384
srh-169	WBGene00005385
srh-170	WBGene00005386
srh-171	WBGene00005387
srh-172	WBGene00005388
srh-173	WBGene00005389
srh-174	WBGene00005390
srh-175	WBGene00005391
srh-177	WBGene00005392
srh-178	WBGene00005393
srh-179	WBGene00005394
srh-180	WBGene00005395
srh-181	WBGene00005396
srh-182	WBGene00005397
srh-183	WBGene00005398
srh-184	WBGene00005399
srh-185	WBGene00005400
srh-186	WBGene00005401
srh-187	WBGene00005402
srh-189	WBGene00005403
srh-190	WBGene00005404
srh-192	WBGene00005405
srh-193	WBGene00005406
srh-194	WBGene00005407
srh-195	WBGene00005408
srh-198	WBGene00005409
srh-199	WBGene00005410
srh-200	WBGene00005411
srh-201	WBGene00005412
srh-202	WBGene00005413
srh-203	WBGene00005414
srh-204	WBGene00005415
srh-206	WBGene00005416
srh-207	WBGene00005417
srh-208	WBGene00005418
srh-209	WBGene00005419
srh-210	WBGene00005420
srh-211	WBGene00005421
srh-212	WBGene00005422
srh-213	WBGene00005423
srh-214	WBGene00005424
srh-215	WBGene00005425
srh-216	WBGene00005426
srh-217	WBGene00005427
srh-218	WBGene00005428
srh-219	WBGene00005429
srh-220	WBGene00005430
srh-221	WBGene00005431
srh-222	WBGene00005432
srh-223	WBGene00005433
srh-224	WBGene00005434
srh-227	WBGene00005435
srh-228	WBGene00005436
srh-229	WBGene00005437
srh-230	WBGene00005438
srh-231	WBGene00005439
srh-233	WBGene00005440
srh-234	WBGene00005441
srh-235	WBGene00005442
srh-236	WBGene00005443
srh-237	WBGene00005444
srh-238	WBGene00005445
srh-239	WBGene00005446
srh-240	WBGene00005447
srh-241	WBGene00005448
srh-243	WBGene00005449
srh-244	WBGene00005450
srh-245	WBGene00005451
srh-246	WBGene00005452
srh-247	WBGene00005453
srh-248	WBGene00005454
srh-249	WBGene00005455
srh-250	WBGene00005456
srh-251	WBGene00005457
srh-252	WBGene00005458
srh-253	WBGene00005459
srh-254	WBGene00005460
srh-255	WBGene00005461
srh-256	WBGene00005462
srh-257	WBGene00005463
srh-258	WBGene00005464
srh-259	WBGene00005465
srh-260	WBGene00005466
srh-261	WBGene00005467
srh-262	WBGene00005468
srh-263	WBGene00005469
srh-264	WBGene00005470
srh-265	WBGene00005471
srh-266	WBGene00005472
srh-267	WBGene00005473
srh-268	WBGene00005474
srh-269	WBGene00005475
srh-270	WBGene00005476
srh-271	WBGene00005477
srh-272	WBGene00005478
srh-274	WBGene00005479
srh-275	WBGene00005480
srh-276	WBGene00005481
srh-277	WBGene00005482
srh-278	WBGene00005483
srh-279	WBGene00005484
srh-280	WBGene00005485
srh-281	WBGene00005486
srh-282	WBGene00005487
srh-283	WBGene00005488
srh-284	WBGene00005489
srh-286	WBGene00005490
srh-287	WBGene00005491
srh-288	WBGene00005492
srh-289	WBGene00005493
srh-290	WBGene00005494
srh-291	WBGene00005495
srh-292	WBGene00005496
srh-293	WBGene00005497
srh-294	WBGene00005498
srh-295	WBGene00005499
srh-296	WBGene00005500
srh-297	WBGene00005501
srh-298	WBGene00005502
srh-299	WBGene00005503
srh-300	WBGene00005504
srh-301	WBGene00005505
srh-302	WBGene00005506
srh-303	WBGene00005507
srh-304	WBGene00005508
srh-305	WBGene00005509
srh-306	WBGene00005510
srh-307	WBGene00005511
srh-105	WBGene00005512
sri-1	WBGene00005513
sri-2	WBGene00005514
sri-3	WBGene00005515
sri-4	WBGene00005516
sri-5	WBGene00005517
sri-6	WBGene00005518
sri-7	WBGene00005519
sri-8	WBGene00005520
sri-9	WBGene00005521
sri-10	WBGene00005522
sri-11	WBGene00005523
sri-12	WBGene00005524
sri-13	WBGene00005525
sri-14	WBGene00005526
sri-15	WBGene00005527
sri-16	WBGene00005528
sri-17	WBGene00005529
sri-18	WBGene00005530
sri-19	WBGene00005531
sri-20	WBGene00005532
sri-21	WBGene00005533
sri-22	WBGene00005534
sri-23	WBGene00005535
sri-24	WBGene00005536
sri-25	WBGene00005537
sri-26	WBGene00005538
sri-27	WBGene00005539
sri-28	WBGene00005540
sri-29	WBGene00005541
sri-30	WBGene00005542
sri-31	WBGene00005543
sri-32	WBGene00005544
sri-33	WBGene00005545
sri-34	WBGene00005546
sri-35	WBGene00005547
sri-36	WBGene00005548
sri-37	WBGene00005549
sri-38	WBGene00005550
sri-39	WBGene00005551
sri-40	WBGene00005552
sri-41	WBGene00005553
sri-42	WBGene00005554
sri-43	WBGene00005555
sri-44	WBGene00005556
sri-45	WBGene00005557
sri-46	WBGene00005558
sri-47	WBGene00005559
sri-48	WBGene00005560
sri-49	WBGene00005561
sri-50	WBGene00005562
sri-51	WBGene00005563
sri-52	WBGene00005564
sri-53	WBGene00005565
sri-54	WBGene00005566
sri-55	WBGene00005567
sri-56	WBGene00005568
sri-57	WBGene00005569
sri-58	WBGene00005570
sri-59	WBGene00005571
sri-60	WBGene00005572
sri-61	WBGene00005573
sri-62	WBGene00005574
sri-63	WBGene00005575
sri-64	WBGene00005576
sri-65	WBGene00005577
sri-66	WBGene00005578
sri-67	WBGene00005579
sri-68	WBGene00005580
sri-69	WBGene00005581
sri-70	WBGene00005582
sri-71	WBGene00005583
sri-72	WBGene00005584
sri-73	WBGene00005585
sri-74	WBGene00005586
sri-75	WBGene00005587
sri-76	WBGene00005588
sri-77	WBGene00005589
sri-78	WBGene00005590
srj-1	WBGene00005591
srj-4	WBGene00005592
srj-5	WBGene00005593
srj-6	WBGene00005594
srj-7	WBGene00005595
srj-8	WBGene00005596
srj-9	WBGene00005597
srj-10	WBGene00005598
srj-11	WBGene00005599
srj-12	WBGene00005600
srj-13	WBGene00005601
srj-14	WBGene00005602
srj-15	WBGene00005603
srj-16	WBGene00005604
srj-17	WBGene00005605
srj-18	WBGene00005606
srj-19	WBGene00005607
srj-20	WBGene00005608
srj-21	WBGene00005609
srj-22	WBGene00005610
srj-23	WBGene00005611
srj-24	WBGene00005612
srj-25	WBGene00005613
srj-26	WBGene00005614
srj-27	WBGene00005615
srj-29	WBGene00005616
srj-32	WBGene00005617
srj-33	WBGene00005618
srj-34	WBGene00005619
srj-35	WBGene00005620
srj-37	WBGene00005621
srj-38	WBGene00005622
srj-39	WBGene00005623
srj-40	WBGene00005624
srj-42	WBGene00005625
srj-44	WBGene00005626
srj-45	WBGene00005627
srj-49	WBGene00005628
srj-50	WBGene00005629
srj-51	WBGene00005630
srj-52	WBGene00005631
srj-53	WBGene00005632
srj-54	WBGene00005633
srj-55	WBGene00005634
srj-57	WBGene00005635
srl-1	WBGene00005636
srl-2	WBGene00005637
srm-1	WBGene00005638
srm-2	WBGene00005639
srn-1	WBGene00005640
sro-1	WBGene00005641
srp-1	WBGene00005642
srp-2	WBGene00005643
srp-3	WBGene00005644
srp-5	WBGene00005646
srp-6	WBGene00005647
srp-7	WBGene00005648
srp-8	WBGene00005649
srp-9	WBGene00005650
srp-10	WBGene00005651
srr-1	WBGene00005652
srr-2	WBGene00005653
srr-3	WBGene00005654
srr-4	WBGene00005655
srr-5	WBGene00005656
srr-6	WBGene00005657
srr-7	WBGene00005658
srr-8	WBGene00005659
srr-9	WBGene00005660
srr-10	WBGene00005661
sru-1	WBGene00005664
sru-2	WBGene00005665
sru-3	WBGene00005666
sru-4	WBGene00005667
sru-5	WBGene00005668
sru-6	WBGene00005669
sru-7	WBGene00005670
sru-8	WBGene00005671
sru-9	WBGene00005672
sru-10	WBGene00005673
sru-11	WBGene00005674
sru-12	WBGene00005675
sru-13	WBGene00005676
sru-14	WBGene00005677
sru-15	WBGene00005678
sru-16	WBGene00005679
sru-17	WBGene00005680
sru-18	WBGene00005681
sru-19	WBGene00005682
sru-20	WBGene00005683
sru-21	WBGene00005684
sru-22	WBGene00005685
sru-23	WBGene00005686
sru-24	WBGene00005687
sru-25	WBGene00005688
sru-26	WBGene00005689
sru-27	WBGene00005690
sru-28	WBGene00005691
sru-29	WBGene00005692
sru-30	WBGene00005693
sru-31	WBGene00005694
sru-32	WBGene00005695
sru-33	WBGene00005696
sru-34	WBGene00005697
sru-35	WBGene00005698
sru-36	WBGene00005699
sru-37	WBGene00005700
sru-38	WBGene00005701
sru-39	WBGene00005702
sru-40	WBGene00005703
sru-41	WBGene00005704
sru-42	WBGene00005705
sru-43	WBGene00005706
sru-44	WBGene00005707
sru-45	WBGene00005708
sru-46	WBGene00005709
sru-47	WBGene00005710
sru-48	WBGene00005711
srv-1	WBGene00005712
srv-2	WBGene00005713
srv-3	WBGene00005714
srv-4	WBGene00005715
srv-5	WBGene00005716
srv-6	WBGene00005717
srv-7	WBGene00005718
srv-8	WBGene00005719
srv-9	WBGene00005720
srv-10	WBGene00005721
srv-11	WBGene00005722
srv-12	WBGene00005723
srv-13	WBGene00005724
srv-14	WBGene00005725
srv-15	WBGene00005726
srv-16	WBGene00005727
srv-17	WBGene00005728
srv-18	WBGene00005729
srv-19	WBGene00005730
srv-20	WBGene00005731
srv-21	WBGene00005732
srv-22	WBGene00005733
srv-23	WBGene00005734
srv-24	WBGene00005735
srv-25	WBGene00005736
srv-26	WBGene00005737
srv-27	WBGene00005738
srv-28	WBGene00005739
srv-29	WBGene00005740
srv-30	WBGene00005741
srv-31	WBGene00005742
srv-32	WBGene00005743
srv-34	WBGene00005745
srv-35	WBGene00005746
srv-36	WBGene00005747
srw-1	WBGene00005748
srw-2	WBGene00005749
srw-3	WBGene00005750
srw-4	WBGene00005751
srw-5	WBGene00005752
srw-6	WBGene00005753
srw-7	WBGene00005754
srw-8	WBGene00005755
srw-9	WBGene00005756
srw-10	WBGene00005757
srw-11	WBGene00005758
srw-12	WBGene00005759
srw-13	WBGene00005760
srw-14	WBGene00005761
srw-15	WBGene00005762
srw-16	WBGene00005763
srw-17	WBGene00005764
srw-18	WBGene00005765
srw-19	WBGene00005766
srw-20	WBGene00005767
srw-21	WBGene00005768
srw-22	WBGene00005769
srw-23	WBGene00005770
srw-24	WBGene00005771
srw-25	WBGene00005772
srw-26	WBGene00005773
srw-27	WBGene00005774
srw-28	WBGene00005775
srw-29	WBGene00005776
srw-30	WBGene00005777
srw-31	WBGene00005778
srw-32	WBGene00005779
srw-33	WBGene00005780
srw-34	WBGene00005781
srw-35	WBGene00005782
srw-36	WBGene00005783
srw-37	WBGene00005784
srw-38	WBGene00005785
srw-39	WBGene00005786
srw-40	WBGene00005787
srw-41	WBGene00005788
srw-42	WBGene00005789
srw-43	WBGene00005790
srw-44	WBGene00005791
srw-45	WBGene00005792
srw-46	WBGene00005793
srw-47	WBGene00005794
srw-48	WBGene00005795
srw-49	WBGene00005796
srw-50	WBGene00005797
srw-51	WBGene00005798
srw-52	WBGene00005799
srw-53	WBGene00005800
srw-54	WBGene00005801
srw-55	WBGene00005802
srw-56	WBGene00005803
srw-57	WBGene00005804
srw-58	WBGene00005805
srw-59	WBGene00005806
srw-60	WBGene00005807
srw-61	WBGene00005808
srw-62	WBGene00005809
srw-63	WBGene00005810
srw-64	WBGene00005811
srw-65	WBGene00005812
srw-66	WBGene00005813
srw-67	WBGene00005814
srw-68	WBGene00005815
srw-69	WBGene00005816
srw-70	WBGene00005817
srw-71	WBGene00005818
srw-72	WBGene00005819
srw-73	WBGene00005820
srw-74	WBGene00005821
srw-75	WBGene00005822
srw-76	WBGene00005823
srw-77	WBGene00005824
srw-78	WBGene00005825
srw-79	WBGene00005826
srw-80	WBGene00005827
srw-81	WBGene00005828
srw-82	WBGene00005829
srw-83	WBGene00005830
srw-84	WBGene00005831
srw-85	WBGene00005832
srw-86	WBGene00005833
srw-87	WBGene00005834
srw-88	WBGene00005835
srw-89	WBGene00005836
srw-90	WBGene00005837
srw-91	WBGene00005838
srw-92	WBGene00005839
srw-93	WBGene00005840
srw-94	WBGene00005841
srw-95	WBGene00005842
srw-96	WBGene00005843
srw-97	WBGene00005844
srw-98	WBGene00005845
srw-99	WBGene00005846
srw-100	WBGene00005847
srw-101	WBGene00005848
srw-102	WBGene00005849
srw-103	WBGene00005850
srw-104	WBGene00005851
srw-105	WBGene00005852
srw-106	WBGene00005853
srw-107	WBGene00005854
srw-108	WBGene00005855
srw-109	WBGene00005856
srw-110	WBGene00005857
srw-111	WBGene00005858
srw-112	WBGene00005859
srw-113	WBGene00005860
srw-114	WBGene00005861
srw-115	WBGene00005862
srw-116	WBGene00005863
srw-117	WBGene00005864
srw-118	WBGene00005865
srw-119	WBGene00005866
srw-120	WBGene00005867
srw-121	WBGene00005868
srw-122	WBGene00005869
srw-123	WBGene00005870
srw-124	WBGene00005871
srw-125	WBGene00005872
srw-126	WBGene00005873
srw-127	WBGene00005874
srw-128	WBGene00005875
srw-129	WBGene00005876
srw-130	WBGene00005877
srw-131	WBGene00005878
srw-132	WBGene00005879
srw-133	WBGene00005880
srw-134	WBGene00005881
srw-135	WBGene00005882
srw-136	WBGene00005883
srw-137	WBGene00005884
srw-138	WBGene00005885
srw-139	WBGene00005886
srw-140	WBGene00005887
srw-141	WBGene00005888
srw-142	WBGene00005889
srw-143	WBGene00005890
srw-144	WBGene00005891
srx-1	WBGene00005892
srx-2	WBGene00005893
srx-3	WBGene00005894
srx-4	WBGene00005895
srx-5	WBGene00005896
srx-6	WBGene00005897
srx-7	WBGene00005898
srx-8	WBGene00005899
srx-9	WBGene00005900
srx-10	WBGene00005901
srx-11	WBGene00005902
srx-12	WBGene00005903
srx-13	WBGene00005904
srx-14	WBGene00005905
srx-15	WBGene00005906
srx-16	WBGene00005907
srx-17	WBGene00005908
srx-18	WBGene00005909
srx-19	WBGene00005910
srx-20	WBGene00005911
srx-21	WBGene00005912
srx-22	WBGene00005913
srx-23	WBGene00005914
srx-24	WBGene00005915
srx-25	WBGene00005916
srx-26	WBGene00005917
srx-27	WBGene00005918
srx-28	WBGene00005919
srx-29	WBGene00005920
srx-30	WBGene00005921
srx-31	WBGene00005922
srx-32	WBGene00005923
srx-33	WBGene00005924
srx-34	WBGene00005925
srx-35	WBGene00005926
srx-36	WBGene00005927
srx-37	WBGene00005928
srx-38	WBGene00005929
srx-39	WBGene00005930
srx-41	WBGene00005932
srx-42	WBGene00005933
srx-43	WBGene00005934
srx-44	WBGene00005935
srx-45	WBGene00005936
srx-46	WBGene00005937
srx-47	WBGene00005938
srx-48	WBGene00005939
srx-49	WBGene00005940
srx-50	WBGene00005941
srx-51	WBGene00005942
srx-52	WBGene00005943
srx-53	WBGene00005944
srx-54	WBGene00005945
srx-55	WBGene00005946
srx-56	WBGene00005947
srx-57	WBGene00005948
srx-58	WBGene00005949
srx-59	WBGene00005950
srx-60	WBGene00005951
srx-61	WBGene00005952
srx-62	WBGene00005953
srx-63	WBGene00005954
srx-64	WBGene00005955
srx-65	WBGene00005956
srx-66	WBGene00005957
srx-67	WBGene00005958
srx-68	WBGene00005959
srx-69	WBGene00005960
srx-70	WBGene00005961
srx-71	WBGene00005962
srx-72	WBGene00005963
srx-73	WBGene00005964
srx-74	WBGene00005965
srx-75	WBGene00005966
srx-76	WBGene00005967
srx-77	WBGene00005968
srx-78	WBGene00005969
srx-79	WBGene00005970
srx-80	WBGene00005971
srx-81	WBGene00005972
srx-82	WBGene00005973
srx-83	WBGene00005974
srx-84	WBGene00005975
srx-85	WBGene00005976
srx-86	WBGene00005977
srx-87	WBGene00005978
srx-88	WBGene00005979
srx-89	WBGene00005980
srx-90	WBGene00005981
srx-91	WBGene00005982
srx-92	WBGene00005983
srx-93	WBGene00005984
srx-94	WBGene00005985
srx-95	WBGene00005986
srx-96	WBGene00005987
srx-97	WBGene00005988
srx-98	WBGene00005989
srx-99	WBGene00005990
srx-100	WBGene00005991
srx-101	WBGene00005992
srx-102	WBGene00005993
srx-103	WBGene00005994
srx-104	WBGene00005995
srx-105	WBGene00005996
srx-106	WBGene00005997
srx-107	WBGene00005998
srx-108	WBGene00005999
srx-109	WBGene00006000
srx-110	WBGene00006001
srx-111	WBGene00006002
srx-112	WBGene00006003
srx-113	WBGene00006004
srx-114	WBGene00006005
srx-115	WBGene00006006
srx-116	WBGene00006007
srx-117	WBGene00006008
srx-118	WBGene00006009
srx-119	WBGene00006010
srx-120	WBGene00006011
srx-121	WBGene00006012
srx-122	WBGene00006013
srx-123	WBGene00006014
srx-124	WBGene00006015
srx-125	WBGene00006016
srx-126	WBGene00006017
srx-127	WBGene00006018
srx-128	WBGene00006019
srx-129	WBGene00006020
srx-130	WBGene00006021
srx-131	WBGene00006022
srx-132	WBGene00006023
srx-133	WBGene00006024
srx-134	WBGene00006025
srx-135	WBGene00006026
srx-136	WBGene00006027
srx-137	WBGene00006028
srx-138	WBGene00006029
str-217	WBGene00006249
srgp-1	WBGene00006406
octr-1	WBGene00006411
tkr-3	WBGene00006428
tag-89	WBGene00006459
tyra-3	WBGene00006475
tkr-1	WBGene00006576
npr-16	WBGene00006864
npr-3	WBGene00007006
srbc-79	WBGene00007123
srbc-78	WBGene00007127
npr-41	WBGene00007146
srxa-18	WBGene00007432
srz-29	WBGene00007456
C09F12.3	WBGene00007483
gnrr-2	WBGene00007614
npr-4	WBGene00007635
seb-3	WBGene00007664
srz-57	WBGene00007676
srz-90	WBGene00007678
srd-74	WBGene00007701
srbc-83	WBGene00007831
srbc-82	WBGene00007832
srxa-7	WBGene00007834
srz-15	WBGene00007865
srlf-4	WBGene00007868
srlf-5	WBGene00007869
srlf-6	WBGene00007871
C34B4.3	WBGene00007908
dmsr-8	WBGene00007951
sre-13	WBGene00007997
npr-18	WBGene00008065
sre-21	WBGene00008126
srab-12	WBGene00008128
C47E8.3	WBGene00008142
fshr-1	WBGene00008239
srsx-26	WBGene00008247
srsx-27	WBGene00008248
srsx-28	WBGene00008249
srsx-29	WBGene00008250
srsx-30	WBGene00008251
srt-32	WBGene00008268
npr-10	WBGene00008278
srz-44	WBGene00008327
srz-43	WBGene00008328
frpr-5	WBGene00008342
tpra-1	WBGene00008366
frpr-21	WBGene00008481
srb-17	WBGene00008489
srsx-31	WBGene00008552
srbc-61	WBGene00008574
srlf-9	WBGene00008716
srlf-10	WBGene00008717
sre-36	WBGene00008728
gnrr-6	WBGene00008736
gnrr-7	WBGene00008737
srlf-13	WBGene00008753
srlf-14	WBGene00008757
srlf-11	WBGene00008759
ntr-2	WBGene00008808
srz-2	WBGene00008813
srz-1	WBGene00008814
srz-103	WBGene00008815
srz-101	WBGene00008818
sre-38	WBGene00008837
sre-37	WBGene00008839
F16C3.1	WBGene00008885
ser-5	WBGene00008890
srt-43	WBGene00008937
srz-33	WBGene00008941
srz-34	WBGene00008942
srz-36	WBGene00008943
srz-16	WBGene00008947
srz-48	WBGene00008981
srsx-2	WBGene00008982
F27E5.5	WBGene00009194
sre-6	WBGene00009242
npr-33	WBGene00009278
srz-58	WBGene00009298
srlf-15	WBGene00009356
sre-22	WBGene00009462
srsx-1	WBGene00009566
srbc-25	WBGene00009567
srbc-26	WBGene00009568
srz-66	WBGene00009569
srz-65	WBGene00009570
sre-8	WBGene00009596
srt-33	WBGene00009603
npr-6	WBGene00009619
sprr-2	WBGene00009629
srxa-16	WBGene00009707
srz-18	WBGene00009763
srz-17	WBGene00009764
srm-4	WBGene00009808
srm-6	WBGene00009810
srz-92	WBGene00009910
srz-93	WBGene00009911
srz-94	WBGene00009912
frpr-9	WBGene00009965
srsx-35	WBGene00009999
srbc-48	WBGene00010020
srbc-49	WBGene00010021
srbc-50	WBGene00010022
srbc-51	WBGene00010023
srbc-52	WBGene00010024
srbc-54	WBGene00010025
srbc-56	WBGene00010026
F54E4.2	WBGene00010058
sre-45	WBGene00010071
srpa-68	WBGene00010097
srxa-2	WBGene00010153
npr-39	WBGene00010179
dmsr-1	WBGene00010191
sre-31	WBGene00010217
sre-30	WBGene00010218
sre-29	WBGene00010220
srh-308	WBGene00010261
srm-3	WBGene00010273
F59B2.13	WBGene00010315
pcdr-1	WBGene00010329
H09F14.1	WBGene00010375
srz-42	WBGene00010388
srz-31	WBGene00010389
srz-30	WBGene00010390
srz-59	WBGene00010394
srdh-1	WBGene00010456
sre-7	WBGene00010511
srz-74	WBGene00010527
srz-21	WBGene00010529
srz-61	WBGene00010530
srz-14	WBGene00010588
srz-13	WBGene00010590
srz-12	WBGene00010688
frpr-15	WBGene00010735
srbc-75	WBGene00010797
srbc-76	WBGene00010798
srsx-37	WBGene00010800
srsx-39	WBGene00010802
srt-21	WBGene00010818
srlf-18	WBGene00010885
srlf-17	WBGene00010886
srt-45	WBGene00010929
srt-46	WBGene00010930
srt-44	WBGene00010950
sprr-1	WBGene00010986
srxa-8	WBGene00011013
srsx-21	WBGene00011084
srh-24	WBGene00011192
srw-145	WBGene00011197
srxa-10	WBGene00011219
R13H4.7	WBGene00011265
npr-26	WBGene00011372
npr-25	WBGene00011381
dop-5	WBGene00011382
srlf-24	WBGene00011484
srbc-14	WBGene00011485
srbc-77	WBGene00011506
srap-1	WBGene00011522
srbc-63	WBGene00011541
sre-28	WBGene00011570
npr-20	WBGene00011578
ntr-1	WBGene00011582
srab-17	WBGene00011701
srab-18	WBGene00011702
srab-19	WBGene00011703
T11F9.1	WBGene00011709
sre-4	WBGene00011745
frpr-17	WBGene00011765
srt-55	WBGene00011816
srt-57	WBGene00011818
srsx-33	WBGene00011837
srbc-62	WBGene00011840
srz-6	WBGene00011876
ador-1	WBGene00011878
srsx-19	WBGene00011931
srlf-26	WBGene00011961
srz-100	WBGene00012026
srz-99	WBGene00012028
srxa-17	WBGene00012048
srbc-74	WBGene00012053
srsx-38	WBGene00012054
srsx-36	WBGene00012055
srz-50	WBGene00012078
npr-15	WBGene00012084
srt-11	WBGene00012181
srt-39	WBGene00012242
npr-14	WBGene00012275
sre-35	WBGene00012286
sre-33	WBGene00012287
sre-32	WBGene00012288
srxa-1	WBGene00012318
srxa-3	WBGene00012320
srxa-6	WBGene00012321
sre-44	WBGene00012329
sre-43	WBGene00012333
srz-45	WBGene00012403
srz-91	WBGene00012406
srz-73	WBGene00012419
srbc-73	WBGene00012517
srbc-65	WBGene00012523
sre-18	WBGene00012705
sre-17	WBGene00012706
sre-16	WBGene00012707
sre-19	WBGene00012708
sre-15	WBGene00012709
sre-48	WBGene00012724
sre-47	WBGene00012725
srt-47	WBGene00012770
srt-49	WBGene00012772
srt-48	WBGene00012773
srt-50	WBGene00012775
srxa-14	WBGene00012846
srxa-15	WBGene00012847
dmsr-3	WBGene00012993
npr-34	WBGene00013187
dmsr-6	WBGene00013222
sre-42	WBGene00013276
sre-41	WBGene00013277
sre-27	WBGene00013281
sre-26	WBGene00013282
sre-25	WBGene00013283
srt-51	WBGene00013320
srlf-27	WBGene00013328
srsx-25	WBGene00013375
Y62H9A.10	WBGene00013398
srab-24	WBGene00013417
srlf-28	WBGene00013459
srz-47	WBGene00013466
srz-96	WBGene00013468
npr-40	WBGene00013496
srbc-80	WBGene00013624
srz-53	WBGene00013625
srz-54	WBGene00013626
srz-52	WBGene00013627
srz-95	WBGene00013629
daf-38	WBGene00013642
srbc-34	WBGene00013760
npr-32	WBGene00013782
srz-35	WBGene00013821
npr-29	WBGene00013848
gnrr-3	WBGene00013871
npr-13	WBGene00013883
sre-20	WBGene00013907
srbc-43	WBGene00013908
srbc-44	WBGene00013909
srbc-45	WBGene00013910
sre-23	WBGene00013957
npr-9	WBGene00013974
srlf-30	WBGene00014006
srxa-9	WBGene00014070
srlf-31	WBGene00014090
srlf-32	WBGene00014091
srlf-34	WBGene00014173
srt-22	WBGene00014191
srz-10	WBGene00014195
ZK1307.7	WBGene00014248
srz-25	WBGene00014679
srz-49	WBGene00014723
srz-46	WBGene00014764
srab-27	WBGene00014832
AH9.1	WBGene00014998
AH9.4	WBGene00015000
B0034.5	WBGene00015005
srz-85	WBGene00015018
sre-5	WBGene00015036
srt-68	WBGene00015068
srt-67	WBGene00015069
srt-70	WBGene00015070
srt-69	WBGene00015072
srt-66	WBGene00015078
B0244.4	WBGene00015079
B0244.5	WBGene00015080
B0244.6	WBGene00015081
B0244.7	WBGene00015082
B0244.10	WBGene00015085
srz-4	WBGene00015175
srtx-1	WBGene00015214
B0563.6	WBGene00015263
npr-42	WBGene00015299
srbc-29	WBGene00015315
srbc-30	WBGene00015316
srbc-32	WBGene00015317
srbc-36	WBGene00015318
frpr-1	WBGene00015323
npr-19	WBGene00015364
srt-64	WBGene00015367
srt-65	WBGene00015368
srsx-24	WBGene00015401
srz-60	WBGene00015411
C04C3.6	WBGene00015416
srsx-18	WBGene00015419
srbc-4	WBGene00015432
srbc-2	WBGene00015438
srab-1	WBGene00015446
srab-2	WBGene00015447
srab-3	WBGene00015448
srlf-1	WBGene00015514
npr-17	WBGene00015559
sre-3	WBGene00015568
srbc-35	WBGene00015575
srxa-5	WBGene00015637
srz-79	WBGene00015652
srz-78	WBGene00015653
srz-77	WBGene00015654
srz-70	WBGene00015656
sre-11	WBGene00015712
srt-1	WBGene00015730
pdfr-1	WBGene00015735
srsx-11	WBGene00015736
srsx-12	WBGene00015737
srsx-13	WBGene00015738
srt-25	WBGene00015862
sre-9	WBGene00015898
C17H11.1	WBGene00015921
srbc-11	WBGene00015958
srbc-10	WBGene00015959
srbc-9	WBGene00015960
srbc-7	WBGene00015961
srbc-8	WBGene00015962
srt-59	WBGene00015998
dop-6	WBGene00016037
srt-26	WBGene00016047
srt-28	WBGene00016049
srt-29	WBGene00016050
srt-27	WBGene00016051
aexr-1	WBGene00016089
aexr-2	WBGene00016090
srsx-34	WBGene00016093
npr-11	WBGene00016110
frpr-3	WBGene00016149
srlf-2	WBGene00016179
srlf-3	WBGene00016180
srt-4	WBGene00016232
C30A5.10	WBGene00016242
daf-37	WBGene00016246
srsy-2	WBGene00016248
trhr-1	WBGene00016265
srb-14	WBGene00016338
srab-4	WBGene00016363
dmsr-7	WBGene00016428
srab-5	WBGene00016470
srab-8	WBGene00016471
srbc-6	WBGene00016472
srab-9	WBGene00016475
srab-10	WBGene00016476
srab-11	WBGene00016477
srt-72	WBGene00016478
srab-6	WBGene00016479
srab-7	WBGene00016480
srz-56	WBGene00016519
srsx-14	WBGene00016543
gnrr-4	WBGene00016570
sre-14	WBGene00016579
srlf-7	WBGene00016594
srbc-16	WBGene00016685
srbc-17	WBGene00016687
srbc-18	WBGene00016688
srbc-21	WBGene00016689
srbc-22	WBGene00016690
srbc-23	WBGene00016691
srbc-24	WBGene00016692
srbc-20	WBGene00016693
srbc-19	WBGene00016696
srb-15	WBGene00016743
nmur-1	WBGene00016747
tkr-2	WBGene00016761
sre-53	WBGene00016827
sre-52	WBGene00016828
sre-54	WBGene00016829
sre-55	WBGene00016830
sre-56	WBGene00016831
sre-49	WBGene00016832
sre-51	WBGene00016833
sre-50	WBGene00016834
npr-35	WBGene00016842
srt-8	WBGene00016850
srt-71	WBGene00016851
srt-7	WBGene00016852
srt-9	WBGene00016853
srt-10	WBGene00016854
srt-15	WBGene00016856
srt-16	WBGene00016857
srt-5	WBGene00016859
dop-4	WBGene00016872
frpr-4	WBGene00016909
srb-18	WBGene00016925
srb-19	WBGene00016928
npr-8	WBGene00016984
D1014.2	WBGene00017015
dmsr-4	WBGene00017038
srrt-1	WBGene00017085
srt-12	WBGene00017107
srz-24	WBGene00017113
tyra-2	WBGene00017157
nmur-3	WBGene00017176
srpa-72	WBGene00017245
srsy-1	WBGene00017278
sre-10	WBGene00017330
npr-36	WBGene00017338
sre-39	WBGene00017371
srbc-15	WBGene00017496
srbc-41	WBGene00017511
srxa-4	WBGene00017564
srsx-32	WBGene00017615
frpr-6	WBGene00017661
gtr-1	WBGene00017779
srsx-9	WBGene00017845
srbc-70	WBGene00017935
mth-2	WBGene00017947
mth-1	WBGene00017948
srbc-3	WBGene00018053
srbc-1	WBGene00018058
npr-7	WBGene00018067
F35H10.10	WBGene00018073
F36D4.4	WBGene00018089
srt-41	WBGene00018114
sre-24	WBGene00018139
srsx-22	WBGene00018180
frpr-7	WBGene00018191
F40A3.7	WBGene00018222
npr-27	WBGene00018344
srt-19	WBGene00018552
srt-60	WBGene00018553
srt-3	WBGene00018554
srt-35	WBGene00018555
srt-36	WBGene00018556
srt-38	WBGene00018557
srt-20	WBGene00018558
srt-37	WBGene00018559
srt-17	WBGene00018617
srsx-8	WBGene00018709
frpr-8	WBGene00018728
gnrr-1	WBGene00018798
srt-34	WBGene00018826
F55D10.4	WBGene00018879
npr-28	WBGene00018886
srz-19	WBGene00018972
srz-20	WBGene00018973
F57C9.6	WBGene00019012
frpr-10	WBGene00019019
srb-16	WBGene00019025
srb-12	WBGene00019027
srb-13	WBGene00019028
srsx-17	WBGene00019032
srz-88	WBGene00019050
srz-23	WBGene00019051
srlf-16	WBGene00019065
srab-13	WBGene00019091
npr-30	WBGene00019183
gnrr-5	WBGene00019224
H23L24.4	WBGene00019231
srbc-40	WBGene00019242
K01A12.3	WBGene00019287
K03H6.1	WBGene00019367
K03H6.5	WBGene00019370
frpr-11	WBGene00019444
frpr-12	WBGene00019445
srz-89	WBGene00019469
frpr-14	WBGene00019496
srbc-12	WBGene00019558
srbc-13	WBGene00019559
srt-54	WBGene00019614
nmur-2	WBGene00019616
srt-31	WBGene00019740
srbc-57	WBGene00019745
srt-18	WBGene00019850
srsx-20	WBGene00019853
srt-30	WBGene00019966
srbc-59	WBGene00019981
srbc-58	WBGene00019982
srab-14	WBGene00019999
R11F4.2	WBGene00020008
srlf-19	WBGene00020014
frpr-16	WBGene00020023
srt-6	WBGene00020055
srab-15	WBGene00020059
srab-16	WBGene00020060
R13H7.2	WBGene00020069
npr-24	WBGene00020086
sre-40	WBGene00020225
srt-73	WBGene00020288
npr-31	WBGene00020319
sre-12	WBGene00020333
npr-38	WBGene00020420
dop-3	WBGene00020506
dmsr-14	WBGene00020523
srz-7	WBGene00020547
frpr-18	WBGene00020586
srab-20	WBGene00020607
srab-22	WBGene00020608
srab-21	WBGene00020623
npr-12	WBGene00020689
ckr-1	WBGene00020712
npr-21	WBGene00020727
srbc-66	WBGene00020746
srbc-67	WBGene00020749
srbc-69	WBGene00020751
srbc-68	WBGene00020752
srt-61	WBGene00020856
srt-62	WBGene00020857
srbc-5	WBGene00020874
srt-63	WBGene00020877
srz-32	WBGene00021033
W10C4.1	WBGene00021124
mgl-3	WBGene00021152
srbc-42	WBGene00021166
srt-40	WBGene00021169
srz-27	WBGene00021181
srz-28	WBGene00021182
srd-76	WBGene00021218
dmsr-2	WBGene00021275
npr-23	WBGene00021328
srt-52	WBGene00021413
ckr-2	WBGene00021439
srbc-64	WBGene00021477
srab-23	WBGene00021488
frpr-19	WBGene00021510
Y41D4B.24	WBGene00021524
gbb-1	WBGene00021528
srt-2	WBGene00021568
srd-73	WBGene00021570
srbc-81	WBGene00021571
srd-72	WBGene00021572
srt-42	WBGene00021599
srbc-39	WBGene00021706
srbc-38	WBGene00021707
srbc-37	WBGene00021708
srz-5	WBGene00021722
ser-6	WBGene00021897
srt-23	WBGene00021947
srt-24	WBGene00021951
srz-64	WBGene00021970
npr-5	WBGene00021983
npr-22	WBGene00022004
srt-56	WBGene00022266
srsx-5	WBGene00022404
srsx-6	WBGene00022405
srsx-7	WBGene00022406
srsx-4	WBGene00022407
srsx-3	WBGene00022408
srt-53	WBGene00022409
srz-9	WBGene00022481
srz-8	WBGene00022483
srt-13	WBGene00022528
srt-14	WBGene00022529
srlf-29	WBGene00022553
ZC266.1	WBGene00022584
dmsr-11	WBGene00022605
srsx-40	WBGene00022655
srh-188	WBGene00022658
gbb-2	WBGene00022675
ZK418.7	WBGene00022736
srab-25	WBGene00022807
ZK721.4	WBGene00022811
ZK813.5	WBGene00022824
srz-3	WBGene00023411
srz-83	WBGene00023462
srz-82	WBGene00023463
srz-80	WBGene00023464
srz-81	WBGene00023465
srz-87	WBGene00023470
srz-86	WBGene00023471
srz-37	WBGene00023474
srz-69	WBGene00023475
srz-55	WBGene00023476
srz-62	WBGene00023478
srz-67	WBGene00023479
srz-68	WBGene00023480
srz-22	WBGene00023481
srz-84	WBGene00023488
srz-63	WBGene00023499
srz-102	WBGene00023505
srz-11	WBGene00023506
srz-26	WBGene00023507
srz-38	WBGene00023508
srz-39	WBGene00023509
srz-40	WBGene00023510
srz-41	WBGene00023511
srz-51	WBGene00023512
srz-71	WBGene00023513
srz-72	WBGene00023514
srz-97	WBGene00023515
srz-98	WBGene00023516
srz-75	WBGene00023517
srz-76	WBGene00023518
srz-104	WBGene00043052
sre-34	WBGene00043058
srab-26	WBGene00043059
srt-74	WBGene00044002
C24A8.6	WBGene00044004
srlf-33	WBGene00044009
srxa-19	WBGene00044012
F27E5.8	WBGene00044027
sre-46	WBGene00044084
srbc-31	WBGene00044089
srbc-33	WBGene00044090
srbc-60	WBGene00044091
srbc-71	WBGene00044092
srbc-72	WBGene00044093
srh-121	WBGene00044095
srh-96	WBGene00044096
srh-64	WBGene00044097
srd-75	WBGene00044099
srbc-27	WBGene00044100
srbc-28	WBGene00044101
srbc-46	WBGene00044102
srbc-47	WBGene00044103
srbc-53	WBGene00044104
srbc-55	WBGene00044105
srbc-84	WBGene00044106
srm-5	WBGene00044112
srxa-11	WBGene00044114
srxa-12	WBGene00044115
srxa-13	WBGene00044116
srsx-10	WBGene00044117
srh-191	WBGene00044119
srsx-15	WBGene00044124
srsx-16	WBGene00044125
srsx-23	WBGene00044126
srz-105	WBGene00044587
srpr-1.2	WBGene00045168
srpr-1.1	WBGene00045189
srlf-12	WBGene00045207
srg-52	WBGene00045309
dmsr-16	WBGene00194821
srpr-2.1	WBGene00195016
srpr-2.2	WBGene00195017
srpr-3	WBGene00195018
srlf-20	WBGene00235327
srlf-21	WBGene00255731
srlf-22	WBGene00255732
srlf-23	WBGene00255733
srf-10	WBGene00303140
srlf-8	WBGene00306134
